# EPISPOT: an epigenome-driven approach for detecting and interpreting hotspots in molecular QTL studies

**DOI:** 10.1101/2020.09.21.305789

**Authors:** Hélène Ruffieux, Benjamin P. Fairfax, Isar Nassiri, Elena Vigorito, Chris Wallace, Sylvia Richardson, Leonardo Bottolo

## Abstract

We present EPISPOT, a fully joint framework which exploits large panels of epigenetic annotations as variant-level information to enhance molecular quantitative trait locus (QTL) mapping. Thanks to a purpose-built Bayesian inferential algorithm, EPISPOT accommodates functional information for both *cis* and *trans* actions, including QTL *hotspot* effects. It effectively couples simultaneous QTL analysis of thousands of genetic variants and molecular traits, and hypothesis-free selection of biologically interpretable annotations which directly contribute to the QTL effects. This unified, epigenome-aided learning boosts statistical power and sheds light on the regulatory basis of the uncovered hits; EPISPOT therefore marks an essential step towards improving the challenging detection and functional interpretation of *trans*-acting genetic variants and hotspots. We illustrate the advantages of EPISPOT in simulations emulating real-data conditions and in a monocyte expression QTL study, which confirms known hotspots and finds other signals, as well as plausible mechanisms of action. In particular, by highlighting the role of monocyte DNase-I sensitivity sites from > 150 epigenetic annotations, we clarify the mediation effects and cell-type specificity of major hotspots close to the lysozyme gene. Our approach forgoes the daunting and underpowered task of one-annotation-at-a-time enrichment analyses for prioritising *cis* and *trans* QTL hits and is tailored to any transcriptomic, proteomic or metabolomic QTL problem. By enabling principled epigenome-driven QTL mapping transcriptome-wide, EPISPOT helps progress towards a better functional understanding of genetic regulation.
