## Supplementary material for "EPISPOT: an epigenome-driven approach for detecting and interpreting hotspots in molecular QTL studies": Table S3

### Sheet: QTL associations
snp	transcript_array_address	qtl-ppi	beta	snp_chr	snp_pos	transcript_chr	transcript_start	transcript_end	symbol	ensembl_id	type	nb_of_associated_transcripts
rs10784774	7400224	1	0.668132	12	69737879	5	133738029	133738078	CDKN2AIPNL	ENSG00000237190	trans	157
rs10784774	3370300	1	0.60121	12	69737879	18	57101329	57101378	CCBE1	ENSG00000183287	trans	157
rs10784774	4390661	1	0.553554	12	69737879	12	132623080	132623129	DDX51	ENSG00000185163	trans	157
rs10784774	7550470	1	0.514983	12	69737879	15	64657282	64657331	KIAA0101	ENSG00000166803	trans	157
rs10784774	4120047	1	0.509625	12	69737879	17	65335458	65335507	PSMD12		trans	157
rs10784774	360373	1	0.503048	12	69737879	14	93538344	93538393	ITPK1-AS1	ENSG00000258730	trans	157
rs10784774	840703	1	0.500991	12	69737879	22	42969512	42969561	RRP7BP	ENSG00000182841	trans	157
rs10784774	1010296	1	0.493159	12	69737879	5	96253304	96253353	ERAP2	ENSG00000164308	trans	157
rs10784774	6770326	1	0.46824	12	69737879	19	56499648	56499697	NLRP8	ENSG00000179709	trans	157
rs10784774	6560601	1	0.465322	12	69737879	3	178741785	178741834	ZMAT3	ENSG00000172667	trans	157
rs10784774	6560356	1	0.455579	12	69737879	2	200791247	200791296	C2orf69	ENSG00000178074	trans	157
rs10784774	4830524	1	0.454072	12	69737879	17	41370566	41370615	TMEM106A	ENSG00000184988	trans	157
rs10784774	5670435	1	0.430031	12	69737879	22	38915179	38915228	DMC1	ENSG00000100206	trans	157
rs10784774	7510470	1	0.426557	12	69737879	2	208463264	208463313	CREB1	ENSG00000118260	trans	157
rs10784774	430669	1	0.423893	12	69737879	9	94841456	94841505	SPTLC1	ENSG00000090054	trans	157
rs10784774	6860661	1	0.420444	12	69737879	22	21362609	21362658	TUBA3FP	ENSG00000161149	trans	157
rs10784774	7000064	1	0.412017	12	69737879	17	61623368	61623417	KCNH6	ENSG00000173826	trans	157
rs10784774	7380390	1	0.406995	12	69737879	17	41021037	41021086	AOC4P	ENSG00000260105	trans	157
rs10784774	6220220	1	0.405626	12	69737879	15	65409968	65410017	PDCD7	ENSG00000090470	trans	157
rs10784774	6280731	1	0.386583	12	69737879	15	78886076	78886125	CHRNA5	ENSG00000169684	trans	157
rs10784774	5260132	1	0.380954	12	69737879	17	40906196	40906245	RAMP2-AS1	ENSG00000197291	trans	157
rs10784774	5550603	1	0.377103	12	69737879	6	41765693	41765742	USP49	ENSG00000164663	trans	157
rs10784774	1500707	1	0.376536	12	69737879	6	160515844	160515893	LOC729603	ENSG00000213073	trans	157
rs10784774	2030433	1	0.366322	12	69737879	22	29153362	29153411	HSCB	ENSG00000100209	trans	157
rs10784774	2100309	1	0.359118	12	69737879	22	41323583	41323632	XPNPEP3	ENSG00000196236	trans	157
rs10784774	290600	1	0.353869	12	69737879	19	21568138	21568187	ZNF738	ENSG00000172687	trans	157
rs10784774	3310592	1	0.353601	12	69737879	7	99091155	99091204	ZNF394	ENSG00000160908	trans	157
rs10784774	2600133	1	0.352269	12	69737879	2	233247404	233247453	ALPP	ENSG00000163283	trans	157
rs10784774	4640132	1	0.350911	12	69737879	8	67813929	67813978	MCMDC2	ENSG00000178460	trans	157
rs10784774	4540600	1	0.342683	12	69737879	7	143550290	143550339	TCAF1	ENSG00000198420	trans	157
rs10784774	4670563	1	0.342401	12	69737879	5	6588267	6588316	LINC01018	ENSG00000250056	trans	157
rs10784774	3930255	1	0.331816	12	69737879	4	248967	249016	ZNF876P	ENSG00000198155	trans	157
rs10784774	650446	1	0.32552	12	69737879	10	91190818	91190866	SLC16A12	ENSG00000152779	trans	157
rs10784774	2490176	1	0.290173	12	69737879	3	10193442	10193491	VHL	ENSG00000134086	trans	157
rs10784774	6040609	1	0.288917	12	69737879	2	55862479	55862528	PNPT1	ENSG00000138035	trans	157
rs10784774	5820386	1	0.282505	12	69737879	21	45717963	45718012	AIRE	ENSG00000160224	trans	157
rs10784774	1580608	1	0.28091	12	69737879	7	82993492	82993541	SEMA3E	ENSG00000170381	trans	157
rs10784774	3180746	1	0.280318	12	69737879	15	45901369	45901418	BLOC1S6	ENSG00000104164	trans	157
rs10784774	5900053	1	0.277749	12	69737879	17	47372536	47372585	ZNF652	ENSG00000198740	trans	157
rs10784774	1340358	1	0.276373	12	69737879	2	208463478	208463527	CREB1	ENSG00000118260	trans	157
rs10784774	5360390	1	0.275899	12	69737879	8	96258275	96258324	C8orf37	ENSG00000156172	trans	157
rs10784774	7560612	1	0.275607	12	69737879	21	47721136	47721185	C21orf58	ENSG00000160298	trans	157
rs10784774	2940372	1	0.274494	12	69737879	5	118175236	118175285	DTWD2	ENSG00000169570	trans	157
rs10784774	6280102	1	0.26932	12	69737879	7	154796839	154796888	PAXIP1-AS1	ENSG00000273344	trans	157
rs10784774	110010	1	0.267256	12	69737879	15	55495904	55495953	RAB27A	ENSG00000069974	trans	157
rs10784774	1450685	1	0.26717	12	69737879	19	21241167	21241216	ZNF430	ENSG00000118620-ENSG00000278780	trans	157
rs10784774	240576	1	0.266495	12	69737879	5	43444438	43444487	TMEM267	ENSG00000151881	trans	157
rs10784774	5360707	1	0.259597	12	69737879	19	7087336	7087385	ZNF557	ENSG00000130544	trans	157
rs10784774	4810739	1	0.258831	12	69737879	4	48863488	48863537	OCIAD1	ENSG00000109180	trans	157
rs10784774	4730086	1	0.258112	12	69737879	16	46614678	46614727	SHCBP1	ENSG00000171241	trans	157
rs10784774	650040	1	0.255618	12	69737879	7	99997548	99997597	PILRA	ENSG00000085514	trans	157
rs10784774	2640240	1	0.252605	12	69737879	9	19372769	19372818	DENND4C	ENSG00000137145	trans	157
rs10784774	5220296	1	0.233963	12	69737879	6	167552329	167552378	CCR6	ENSG00000112486	trans	157
rs10784774	6420010	1	0.209888	12	69737879	10	28812523	28812572	WAC-AS1		trans	157
rs10784774	7380349	1	0.188674	12	69737879	19	54720575	54720624	LILRB3	ENSG00000277816-ENSG00000274587-ENSG00000275019-ENSG00000204577	trans	157
rs10784774	2230296	1	0.175943	12	69737879	16	46731981	46732030	ORC6	ENSG00000091651	trans	157
rs10784774	2510411	1	0.164643	12	69737879	6	31831021	31831070	SLC44A4	ENSG00000231479-ENSG00000206378-ENSG00000229077-ENSG00000204385-ENSG00000235336-ENSG00000203463-ENSG00000228263-ENSG00000232180	trans	157
rs10784774	3520689	1	0.161078	12	69737879	16	70407044	70407093	DDX19A	ENSG00000168872	trans	157
rs10784774	4860719	1	0.145735	12	69737879	2	11321783	11321832	ROCK2	ENSG00000134318	trans	157
rs10784774	610112	1	0.144374	12	69737879	14	35551685	35551734	FAM177A1	ENSG00000151327	trans	157
rs10784774	2230376	1	0.128479	12	69737879	4	39552552	39552601	SMIM14	ENSG00000163683	trans	157
rs10784774	6590491	1	-0.230982	12	69737879	11	77779524	77779573	NDUFC2	ENSG00000151366	trans	157
rs10784774	4880253	1	-0.238879	12	69737879	11	18500801	18500850	LDHAL6A	ENSG00000166800	trans	157
rs10784774	1340072	1	-0.248029	12	69737879	2	32446494	32446543	SLC30A6	ENSG00000152683	trans	157
rs10784774	780129	1	-0.258938	12	69737879	20	35241324	35241373	SLA2	ENSG00000101082	trans	157
rs10784774	5890753	1	-0.279383	12	69737879	18	23596380	23596429	SS18	ENSG00000141380	trans	157
rs10784774	3610332	1	-0.295773	12	69737879	21	44329537	44329586	NDUFV3	ENSG00000160194	trans	157
rs10784774	1110553	1	-0.296629	12	69737879	11	111745159	111745208	FDXACB1	ENSG00000255561	trans	157
rs10784774	2370615	1	-0.306987	12	69737879	6	42048376	42048425	TAF8	ENSG00000137413	trans	157
rs10784774	3780048	1	-0.308745	12	69737879	2	201750002	201750051	PPIL3	ENSG00000240344	trans	157
rs10784774	6450754	1	-0.321447	12	69737879	19	53914824	53914873	ZNF765	ENSG00000196417	trans	157
rs10784774	3420435	1	-0.324913	12	69737879	1	43747629	43747678	C1orf210	ENSG00000253313	trans	157
rs10784774	1400010	1	-0.324938	12	69737879	20	49492541	49492590	BCAS4	ENSG00000124243	trans	157
rs10784774	610594	1	-0.328089	12	69737879	3	182895948	182895997	MCF2L2	ENSG00000053524	trans	157
rs10784774	3130347	1	-0.33435	12	69737879	17	38133823	38133872	GSDMA	ENSG00000167914	trans	157
rs10784774	2810707	1	-0.338481	12	69737879	4	159630373	159630422	PPID	ENSG00000171497	trans	157
rs10784774	4250681	1	-0.350872	12	69737879	14	93207443	93207492	LGMN	ENSG00000100600	trans	157
rs10784774	7560575	1	-0.361915	12	69737879	16	21191829	21191878	TMEM159	ENSG00000011638-ENSG00000283997	trans	157
rs10784774	1660497	1	-0.364907	12	69737879	1	161159834	161159883	ADAMTS4	ENSG00000158859	trans	157
rs10784774	50242	1	-0.379805	12	69737879	10	89619473	89619522	KLLN	ENSG00000227268-ENSG00000283059	trans	157
rs10784774	3390364	1	-0.397821	12	69737879	12	27848328	27848377	PPFIBP1	ENSG00000110841	trans	157
rs10784774	5960730	1	-0.440709	12	69737879	17	59760194	59760243	BRIP1	ENSG00000136492	trans	157
rs10784774	2350414	1	-0.455541	12	69737879	11	5641201	5641250	TRIM34	ENSG00000258659	trans	157
rs10784774	2470168	1	-0.513283	12	69737879	1	9331111	9331160	H6PD	ENSG00000049239	trans	157
rs10784774	6510373	1	-0.566074	12	69737879	17	18639202	18639251	TRIM16L	ENSG00000108448	trans	157
rs10784774	7330370	1	-0.581344	12	69737879	2	242666599	242666648	ING5	ENSG00000168395	trans	157
rs10784774	4070307	1	-0.592552	12	69737879	19	30190264	30190313	C19orf12	ENSG00000131943	trans	157
rs10784774	5820670	1	-0.661653	12	69737879	19	9544346	9544395	ZNF266	ENSG00000174652	trans	157
rs10784774	3610220	1	-0.706462	12	69737879	4	159630442	159630491	PPID	ENSG00000171497	trans	157
rs10784774	3190538	1	-0.787713	12	69737879	6	7611650	7611699	SNRNP48	ENSG00000168566	trans	157
rs10784774	990154	1	0.407672	12	69737879	17	79648444	79648493	ARL16	ENSG00000214087	trans	157
rs10784774	2940541	1	0.253186	12	69737879	1	169365485	169365534	BLZF1	ENSG00000117475	trans	157
rs10784774	5340154	1	0.242057	12	69737879	5	79922822	79922871	DHFR	ENSG00000228716	trans	157
rs10784774	5910445	1	0.177386	12	69737879	15	43015923	43015972	CDAN1	ENSG00000140326	trans	157
rs10784774	3120504	1	-0.458314	12	69737879	18	52569203	52569252	CCDC68	ENSG00000166510	trans	157
rs10784774	1710014	1	-0.192511	12	69737879	8	22877900	22877949	TNFRSF10B	ENSG00000120889	trans	157
rs10784774	2370017	1	0.174599	12	69737879	20	5975495	5975544	MCM8	ENSG00000125885	trans	157
rs10784774	1260646	1	0.333849	12	69737879	10	48927671	48927720	BMS1P5	ENSG00000204177	trans	157
rs10784774	3450750	1	0.337219	12	69737879	19	58051822	58051871	ZNF549	ENSG00000121406	trans	157
rs10784774	6860441	1	0.170877	12	69737879	19	16212867	16212916	TPM4	ENSG00000167460	trans	157
rs10784774	1850040	1	0.353262	12	69737879	3	196434178	196434227	CEP19	ENSG00000174007	trans	157
rs10784774	3180112	1	-0.151798	12	69737879	4	4237854	4237903	TMEM128	ENSG00000132406	trans	157
rs10784774	7510296	1	-0.306257	12	69737879	1	28835955	28836004	SNHG3	ENSG00000242125	trans	157
rs10784774	6450475	1	0.252419	12	69737879	1	38269138	38269187	YRDC	ENSG00000196449	trans	157
rs10784774	2070598	1	0.264036	12	69737879	9	99708475	99711857	MFSD14C	ENSG00000196312	trans	157
rs10784774	3460504	1	0.108494	12	69737879	4	100791033	100791082	DAPP1	ENSG00000070190	trans	157
rs10784774	6200286	1	0.21829	12	69737879	1	39351832	39351881	RHBDL2	ENSG00000158315	trans	157
rs10784774	1410400	1	0.209753	12	69737879	1	245014389	245014438	HNRNPU	ENSG00000153187	trans	157
rs10784774	1740767	1	0.225828	12	69737879	11	122776279	122776328	C11orf63	ENSG00000109944	trans	157
rs10784774	2750278	1	-0.148459	12	69737879	5	43175396	43175445	ZNF131	ENSG00000172262	trans	157
rs10784774	2190554	1	-0.188561	12	69737879	7	138710586	138710635	ZC3HAV1L	ENSG00000146858	trans	157
rs10784774	3870450	1	0.274491	12	69737879	1	40981913	40981962	EXO5	ENSG00000164002	trans	157
rs10784774	4810474	1	0.123199	12	69737879	11	112014034	112014083	IL18	ENSG00000150782	trans	157
rs10784774	3440431	1	0.310106	12	69737879	19	20116069	20116118	ZNF682	ENSG00000197124	trans	157
rs10784774	290348	1	0.286286	12	69737879	20	30826050	30826099	POFUT1	ENSG00000101346	trans	157
rs10784774	5080328	1	0.107797	12	69737879	21	37666224	37666273	DOPEY2	ENSG00000142197	trans	157
rs10784774	3390397	1	0.134759	12	69737879	15	20738416	20738465	GOLGA6L6	ENSG00000277322	trans	157
rs10784774	460564	1	0.244139	12	69737879	1	78343839	78343888	FAM73A	ENSG00000180488	trans	157
rs10784774	1470341	1	0.184041	12	69737879	2	131905056	131905105	PLEKHB2	ENSG00000115762	trans	157
rs10784774	5860347	1	0.136025	12	69737879	7	137802719	137802768	AKR1D1	ENSG00000122787	trans	157
rs10784774	1690056	1	-0.104566	12	69737879	12	69746043	69746946	LYZ	ENSG00000090382	cis	157
rs10784774	6130020	1	0.220612	12	69737879	1	169365581	169365630	BLZF1	ENSG00000117475	trans	157
rs10784774	1090646	1	0.248492	12	69737879	2	208477090	208477139	METTL21A	ENSG00000144401	trans	157
rs10784774	6590685	1	-0.101974	12	69737879	5	32227756	32227805	MTMR12	ENSG00000150712	trans	157
rs10784774	1710546	1	0.14905	12	69737879	7	2474086	2474135	CHST12	ENSG00000136213	trans	157
rs10784774	6900669	1	0.125655	12	69737879	19	18320853	18320902	PDE4C	ENSG00000105650	trans	157
rs10784774	3420328	1	0.23947	12	69737879	1	162782320	162782369	HSD17B7	ENSG00000132196	trans	157
rs10784774	7550452	1	0.170894	12	69737879	13	21752964	21753013	MRPL57	ENSG00000173141	trans	157
rs10784774	6480121	1	0.20365	12	69737879	7	65618957	65619006	CRCP	ENSG00000241258	trans	157
rs10784774	2600273	1	0.251144	12	69737879	15	44028211	44028260	CATSPER2P1	ENSG00000166762	trans	157
rs10784774	7330286	1	-0.168093	12	69737879	3	186264308	186264357	TBCCD1	ENSG00000113838	trans	157
rs10784774	4010736	1	0.245502	12	69737879	4	122250180	122250229	QRFPR	ENSG00000186867	trans	157
rs10784774	650564	1	0.222153	12	69737879	5	68576785	68576834	CCDC125	ENSG00000183323-ENSG00000277868	trans	157
rs10784774	4200605	1	0.190146	12	69737879	7	152343835	152343884	XRCC2	ENSG00000196584	trans	157
rs10784774	520403	1	0.154508	12	69737879	2	37475816	37475865	NDUFAF7	ENSG00000003509	trans	157
rs10784774	5570201	1	-0.245259	12	69737879	1	224005976	224006025	TP53BP2	ENSG00000143514	trans	157
rs10784774	5910524	1	0.120297	12	69737879	19	16212872	16212921	TPM4	ENSG00000167460	trans	157
rs10784774	4540392	1	-0.162753	12	69737879	8	30536449	30536498	GSR	ENSG00000104687	trans	157
rs10784774	3060255	1	0.166407	12	69737879	11	102208196	102208245	BIRC3	ENSG00000023445	trans	157
rs10784774	990332	1	0.267544	12	69737879	4	84383291	84383340	FAM175A	ENSG00000163322	trans	157
rs10784774	3840647	1	0.144637	12	69737879	11	62607107	62607574	WDR74	ENSG00000133316	trans	157
rs10784774	7100349	1	0.096139	12	69737879	4	88082225	88082274	KLHL8	ENSG00000145332	trans	157
rs10784774	3400754	1	0.176968	12	69737879	2	238673591	238673640	LRRFIP1	ENSG00000124831	trans	157
rs10784774	1940402	1	0.145161	12	69737879	19	4522791	4522840	PLIN5	ENSG00000214456	trans	157
rs10784774	1170673	1	0.107435	12	69737879	19	6664571	6664620	TNFSF14	ENSG00000125735	trans	157
rs10784774	4210288	1	-0.124965	12	69737879	19	53914661	53914710	ZNF765	ENSG00000196417	trans	157
rs10784774	4860594	1	-0.12367	12	69737879	17	47373002	47373051	ZNF652	ENSG00000198740	trans	157
rs10784774	4810162	0.999999	-0.0777802	12	69737879	12	69747547	69747596	LYZ	ENSG00000090382	cis	157
rs10784774	2470722	0.999998	0.13806	12	69737879	10	115991542	115991591	TDRD1	ENSG00000095627	trans	157
rs10784774	2630379	0.999998	0.193838	12	69737879	19	12024842	12024891	ZNF69	ENSG00000198429	trans	157
rs10784774	830356	0.999965	0.10945	12	69737879	2	74443758	74443807	SLC4A5	ENSG00000188687	trans	157
rs10784774	7610528	0.999948	0.140396	12	69737879	19	19821837	19821886	ZNF14	ENSG00000105708	trans	157
rs10784774	5870189	0.999919	0.107731	12	69737879	4	89183148	89183197	PPM1K	ENSG00000163644	trans	157
rs10784774	4150753	0.999389	0.141695	12	69737879	7	30053140	30053189	FKBP14	ENSG00000106080	trans	157
rs10784774	3290255	0.999081	0.067069	12	69737879	6	119135122	119135171	MCM9	ENSG00000111877	trans	157
rs10784774	580014	0.997783	0.0660368	12	69737879	12	121441153	121441202	C12orf43	ENSG00000157895	trans	157
rs10784774	3930671	0.995114	0.0923632	12	69737879	6	121401484	121401533	TBC1D32	ENSG00000146350	trans	157
rs2168029	840703	1	0.399599	12	69734641	22	42969512	42969561	RRP7BP	ENSG00000182841	trans	99
rs2168029	1090646	1	0.318999	12	69734641	2	208477090	208477139	METTL21A	ENSG00000144401	trans	99
rs2168029	3400754	1	0.270125	12	69734641	2	238673591	238673640	LRRFIP1	ENSG00000124831	trans	99
rs2168029	650040	1	0.264932	12	69734641	7	99997548	99997597	PILRA	ENSG00000085514	trans	99
rs2168029	4880253	1	-0.249419	12	69734641	11	18500801	18500850	LDHAL6A	ENSG00000166800	trans	99
rs2168029	6590491	1	-0.249689	12	69734641	11	77779524	77779573	NDUFC2	ENSG00000151366	trans	99
rs2168029	1340072	1	-0.258092	12	69734641	2	32446494	32446543	SLC30A6	ENSG00000152683	trans	99
rs2168029	1110553	1	-0.270374	12	69734641	11	111745159	111745208	FDXACB1	ENSG00000255561	trans	99
rs2168029	610594	1	-0.27215	12	69734641	3	182895948	182895997	MCF2L2	ENSG00000053524	trans	99
rs2168029	6450754	1	-0.274715	12	69734641	19	53914824	53914873	ZNF765	ENSG00000196417	trans	99
rs2168029	2370615	1	-0.278258	12	69734641	6	42048376	42048425	TAF8	ENSG00000137413	trans	99
rs2168029	3420435	1	-0.319056	12	69734641	1	43747629	43747678	C1orf210	ENSG00000253313	trans	99
rs2168029	5570201	1	-0.350217	12	69734641	1	224005976	224006025	TP53BP2	ENSG00000143514	trans	99
rs2168029	7560575	1	-0.366883	12	69734641	16	21191829	21191878	TMEM159	ENSG00000011638-ENSG00000283997	trans	99
rs2168029	3610332	1	-0.393758	12	69734641	21	44329537	44329586	NDUFV3	ENSG00000160194	trans	99
rs2168029	50242	1	-0.407379	12	69734641	10	89619473	89619522	KLLN	ENSG00000227268-ENSG00000283059	trans	99
rs2168029	4070307	1	-0.438433	12	69734641	19	30190264	30190313	C19orf12	ENSG00000131943	trans	99
rs2168029	5960730	1	-0.439179	12	69734641	17	59760194	59760243	BRIP1	ENSG00000136492	trans	99
rs2168029	2350414	1	-0.483702	12	69734641	11	5641201	5641250	TRIM34	ENSG00000258659	trans	99
rs2168029	2470168	1	-0.516391	12	69734641	1	9331111	9331160	H6PD	ENSG00000049239	trans	99
rs2168029	290348	1	0.326543	12	69734641	20	30826050	30826099	POFUT1	ENSG00000101346	trans	99
rs2168029	1260646	1	0.338966	12	69734641	10	48927671	48927720	BMS1P5	ENSG00000204177	trans	99
rs2168029	6560601	1	0.371119	12	69734641	3	178741785	178741834	ZMAT3	ENSG00000172667	trans	99
rs2168029	2600273	1	0.306781	12	69734641	15	44028211	44028260	CATSPER2P1	ENSG00000166762	trans	99
rs2168029	1010296	1	0.364414	12	69734641	5	96253304	96253353	ERAP2	ENSG00000164308	trans	99
rs2168029	3450750	1	0.328286	12	69734641	19	58051822	58051871	ZNF549	ENSG00000121406	trans	99
rs2168029	5890753	1	-0.235782	12	69734641	18	23596380	23596429	SS18	ENSG00000141380	trans	99
rs2168029	3120504	1	-0.431423	12	69734641	18	52569203	52569252	CCDC68	ENSG00000166510	trans	99
rs2168029	7510296	1	-0.296233	12	69734641	1	28835955	28836004	SNHG3	ENSG00000242125	trans	99
rs2168029	4040360	1	0.251058	12	69734641	9	114339815	114339864	ZNF483	ENSG00000173258	trans	99
rs2168029	1850040	1	0.338499	12	69734641	3	196434178	196434227	CEP19	ENSG00000174007	trans	99
rs2168029	1570619	1	0.150161	12	69734641	1	155110981	155111030	SLC50A1	ENSG00000169241	trans	99
rs2168029	5340154	1	0.21628	12	69734641	5	79922822	79922871	DHFR	ENSG00000228716	trans	99
rs2168029	3130347	1	-0.265357	12	69734641	17	38133823	38133872	GSDMA	ENSG00000167914	trans	99
rs2168029	4120047	1	0.378905	12	69734641	17	65335458	65335507	PSMD12		trans	99
rs2168029	1660497	1	-0.268603	12	69734641	1	161159834	161159883	ADAMTS4	ENSG00000158859	trans	99
rs2168029	430669	1	0.314398	12	69734641	9	94841456	94841505	SPTLC1	ENSG00000090054	trans	99
rs2168029	5670435	1	0.351451	12	69734641	22	38915179	38915228	DMC1	ENSG00000100206	trans	99
rs2168029	6450475	1	0.227975	12	69734641	1	38269138	38269187	YRDC	ENSG00000196449	trans	99
rs2168029	3390364	1	-0.253814	12	69734641	12	27848328	27848377	PPFIBP1	ENSG00000110841	trans	99
rs2168029	3310592	1	0.276984	12	69734641	7	99091155	99091204	ZNF394	ENSG00000160908	trans	99
rs2168029	3180746	1	0.208333	12	69734641	15	45901369	45901418	BLOC1S6	ENSG00000104164	trans	99
rs2168029	2070598	1	0.239397	12	69734641	9	99708475	99711857	MFSD14C	ENSG00000196312	trans	99
rs2168029	7400224	1	0.400262	12	69734641	5	133738029	133738078	CDKN2AIPNL	ENSG00000237190	trans	99
rs2168029	2100309	1	0.249697	12	69734641	22	41323583	41323632	XPNPEP3	ENSG00000196236	trans	99
rs2168029	6510373	1	-0.345101	12	69734641	17	18639202	18639251	TRIM16L	ENSG00000108448	trans	99
rs2168029	7000064	1	0.299383	12	69734641	17	61623368	61623417	KCNH6	ENSG00000173826	trans	99
rs2168029	7330286	1	-0.174289	12	69734641	3	186264308	186264357	TBCCD1	ENSG00000113838	trans	99
rs2168029	6280731	1	0.305466	12	69734641	15	78886076	78886125	CHRNA5	ENSG00000169684	trans	99
rs2168029	2810707	1	-0.232242	12	69734641	4	159630373	159630422	PPID	ENSG00000171497	trans	99
rs2168029	780129	1	-0.200761	12	69734641	20	35241324	35241373	SLA2	ENSG00000101082	trans	99
rs2168029	2630379	1	0.247654	12	69734641	19	12024842	12024891	ZNF69	ENSG00000198429	trans	99
rs2168029	7330370	1	-0.351285	12	69734641	2	242666599	242666648	ING5	ENSG00000168395	trans	99
rs2168029	3610220	1	-0.39094	12	69734641	4	159630442	159630491	PPID	ENSG00000171497	trans	99
rs2168029	4250681	1	-0.251598	12	69734641	14	93207443	93207492	LGMN	ENSG00000100600	trans	99
rs2168029	5820670	1	-0.327447	12	69734641	19	9544346	9544395	ZNF266	ENSG00000174652	trans	99
rs2168029	7510470	1	0.28486	12	69734641	2	208463264	208463313	CREB1	ENSG00000118260	trans	99
rs2168029	2190554	1	-0.164237	12	69734641	7	138710586	138710635	ZC3HAV1L	ENSG00000146858	trans	99
rs2168029	780204	1	0.155042	12	69734641	1	247263650	247263699	ZNF669	ENSG00000188295	trans	99
rs2168029	3930255	1	0.2525	12	69734641	4	248967	249016	ZNF876P	ENSG00000198155	trans	99
rs2168029	3870450	1	0.239013	12	69734641	1	40981913	40981962	EXO5	ENSG00000164002	trans	99
rs2168029	5260132	1	0.275631	12	69734641	17	40906196	40906245	RAMP2-AS1	ENSG00000197291	trans	99
rs2168029	3780048	1	-0.204422	12	69734641	2	201750002	201750051	PPIL3	ENSG00000240344	trans	99
rs2168029	5550603	1	0.268179	12	69734641	6	41765693	41765742	USP49	ENSG00000164663	trans	99
rs2168029	360373	1	0.302045	12	69734641	14	93538344	93538393	ITPK1-AS1	ENSG00000258730	trans	99
rs2168029	6220220	1	0.237091	12	69734641	15	65409968	65410017	PDCD7	ENSG00000090470	trans	99
rs2168029	4150753	1	0.204432	12	69734641	7	30053140	30053189	FKBP14	ENSG00000106080	trans	99
rs2168029	1470341	1	0.156385	12	69734641	2	131905056	131905105	PLEKHB2	ENSG00000115762	trans	99
rs2168029	290600	1	0.23166	12	69734641	19	21568138	21568187	ZNF738	ENSG00000172687	trans	99
rs2168029	990332	1	0.254733	12	69734641	4	84383291	84383340	FAM175A	ENSG00000163322	trans	99
rs2168029	990154	1	0.284224	12	69734641	17	79648444	79648493	ARL16	ENSG00000214087	trans	99
rs2168029	6860661	1	0.252246	12	69734641	22	21362609	21362658	TUBA3FP	ENSG00000161149	trans	99
rs2168029	7550452	1	0.150909	12	69734641	13	21752964	21753013	MRPL57	ENSG00000173141	trans	99
rs2168029	4640132	1	0.24134	12	69734641	8	67813929	67813978	MCMDC2	ENSG00000178460	trans	99
rs2168029	4390661	1	0.299275	12	69734641	12	132623080	132623129	DDX51	ENSG00000185163	trans	99
rs2168029	1400010	1	-0.210803	12	69734641	20	49492541	49492590	BCAS4	ENSG00000124243	trans	99
rs2168029	4810162	1	-0.0812608	12	69734641	12	69747547	69747596	LYZ	ENSG00000090382	cis	99
rs2168029	7610528	1	0.172071	12	69734641	19	19821837	19821886	ZNF14	ENSG00000105708	trans	99
rs2168029	4670563	1	0.227592	12	69734641	5	6588267	6588316	LINC01018	ENSG00000250056	trans	99
rs2168029	3420328	0.999999	0.20404	12	69734641	1	162782320	162782369	HSD17B7	ENSG00000132196	trans	99
rs2168029	4010736	0.999999	0.211536	12	69734641	4	122250180	122250229	QRFPR	ENSG00000186867	trans	99
rs2168029	3930671	0.999998	0.136982	12	69734641	6	121401484	121401533	TBC1D32	ENSG00000146350	trans	99
rs2168029	4540600	0.999998	0.200755	12	69734641	7	143550290	143550339	TCAF1	ENSG00000198420	trans	99
rs2168029	4540392	0.999997	-0.13774	12	69734641	8	30536449	30536498	GSR	ENSG00000104687	trans	99
rs2168029	7380390	0.999997	0.237117	12	69734641	17	41021037	41021086	AOC4P	ENSG00000260105	trans	99
rs2168029	2600133	0.999993	0.195231	12	69734641	2	233247404	233247453	ALPP	ENSG00000163283	trans	99
rs2168029	3190538	0.999984	-0.279094	12	69734641	6	7611650	7611699	SNRNP48	ENSG00000168566	trans	99
rs2168029	4210288	0.99998	-0.112285	12	69734641	19	53914661	53914710	ZNF765	ENSG00000196417	trans	99
rs2168029	650564	0.999973	0.168705	12	69734641	5	68576785	68576834	CCDC125	ENSG00000183323-ENSG00000277868	trans	99
rs2168029	6770326	0.999965	0.217954	12	69734641	19	56499648	56499697	NLRP8	ENSG00000179709	trans	99
rs2168029	4200605	0.999778	0.134875	12	69734641	7	152343835	152343884	XRCC2	ENSG00000196584	trans	99
rs2168029	1690056	0.999758	-0.0674523	12	69734641	12	69746043	69746946	LYZ	ENSG00000090382	cis	99
rs2168029	3060255	0.99973	0.120868	12	69734641	11	102208196	102208245	BIRC3	ENSG00000023445	trans	99
rs2168029	3440431	0.999723	0.190771	12	69734641	19	20116069	20116118	ZNF682	ENSG00000197124	trans	99
rs2168029	2030433	0.999715	0.131032	12	69734641	22	29153362	29153411	HSCB	ENSG00000100209	trans	99
rs2168029	6480121	0.999662	0.137919	12	69734641	7	65618957	65619006	CRCP	ENSG00000241258	trans	99
rs2168029	7610390	0.998797	-0.0792976	12	69734641	7	30464304	30464353	NOD1	ENSG00000106100	trans	99
rs2168029	460564	0.998471	0.142144	12	69734641	1	78343839	78343888	FAM73A	ENSG00000180488	trans	99
rs2168029	6130020	0.997617	0.128233	12	69734641	1	169365581	169365630	BLZF1	ENSG00000117475	trans	99
rs10860784	4280482	0.999877	-0.0696063	12	102173033	12	102317073	102317122	DRAM1	ENSG00000136048	cis	31
rs10860784	4830524	0.998999	-0.148043	12	102173033	17	41370566	41370615	TMEM106A	ENSG00000184988	trans	31
rs10860784	3930671	0.997292	-0.0997615	12	102173033	6	121401484	121401533	TBC1D32	ENSG00000146350	trans	31
rs10860784	5360707	0.996305	-0.116033	12	102173033	19	7087336	7087385	ZNF557	ENSG00000130544	trans	31
rs10860784	3190538	0.995495	0.210993	12	102173033	6	7611650	7611699	SNRNP48	ENSG00000168566	trans	31
rs10860784	3610220	0.995432	0.222846	12	102173033	4	159630442	159630491	PPID	ENSG00000171497	trans	31
rs10860784	2030433	0.994833	-0.110273	12	102173033	22	29153362	29153411	HSCB	ENSG00000100209	trans	31
rs10860784	460564	0.994657	-0.129709	12	102173033	1	78343839	78343888	FAM73A	ENSG00000180488	trans	31
rs10860784	1710014	0.993657	0.0880033	12	102173033	8	22877900	22877949	TNFRSF10B	ENSG00000120889	trans	31
rs10860784	4640132	0.990616	-0.15039	12	102173033	8	67813929	67813978	MCMDC2	ENSG00000178460	trans	31
rs10860784	4670563	0.990421	-0.145362	12	102173033	5	6588267	6588316	LINC01018	ENSG00000250056	trans	31
rs10860784	7380390	0.989495	-0.159787	12	102173033	17	41021037	41021086	AOC4P	ENSG00000260105	trans	31
rs10860784	1660497	0.987736	0.129072	12	102173033	1	161159834	161159883	ADAMTS4	ENSG00000158859	trans	31
rs10860784	7560612	0.987591	-0.101586	12	102173033	21	47721136	47721185	C21orf58	ENSG00000160298	trans	31
rs10860784	2070598	0.98732	-0.120897	12	102173033	9	99708475	99711857	MFSD14C	ENSG00000196312	trans	31
rs10860784	6770326	0.986621	-0.156382	12	102173033	19	56499648	56499697	NLRP8	ENSG00000179709	trans	31
rs10860784	430669	0.98619	-0.15164	12	102173033	9	94841456	94841505	SPTLC1	ENSG00000090054	trans	31
rs10860784	4200605	0.98613	-0.103987	12	102173033	7	152343835	152343884	XRCC2	ENSG00000196584	trans	31
rs10860784	2470168	0.985897	0.196416	12	102173033	1	9331111	9331160	H6PD	ENSG00000049239	trans	31
rs10860784	6130020	0.985564	-0.111092	12	102173033	1	169365581	169365630	BLZF1	ENSG00000117475	trans	31
rs10860784	650564	0.984752	-0.118458	12	102173033	5	68576785	68576834	CCDC125	ENSG00000183323-ENSG00000277868	trans	31
rs10860784	7400224	0.983935	-0.198934	12	102173033	5	133738029	133738078	CDKN2AIPNL	ENSG00000237190	trans	31
rs10860784	5340154	0.983451	-0.0997786	12	102173033	5	79922822	79922871	DHFR	ENSG00000228716	trans	31
rs10860784	830356	0.982694	-0.0795977	12	102173033	2	74443758	74443807	SLC4A5	ENSG00000188687	trans	31
rs10860784	240576	0.982579	-0.101657	12	102173033	5	43444438	43444487	TMEM267	ENSG00000151881	trans	31
rs10860784	1740767	0.98176	-0.101503	12	102173033	11	122776279	122776328	C11orf63	ENSG00000109944	trans	31
rs10860784	3120504	0.981461	0.189815	12	102173033	18	52569203	52569252	CCDC68	ENSG00000166510	trans	31
rs10860784	6450475	0.98128	-0.109354	12	102173033	1	38269138	38269187	YRDC	ENSG00000196449	trans	31
rs10860784	2370615	0.977758	0.105099	12	102173033	6	42048376	42048425	TAF8	ENSG00000137413	trans	31
rs10860784	6560356	0.977657	-0.125923	12	102173033	2	200791247	200791296	C2orf69	ENSG00000178074	trans	31
rs10860784	290600	0.977119	-0.130475	12	102173033	19	21568138	21568187	ZNF738	ENSG00000172687	trans	31
rs10876864	2850592	1	-0.170157	12	56401085	12	56436335	56436384	RPS26	ENSG00000197728	cis	11
rs10876864	4670048	1	-0.206356	12	56401085	12	56437223	56437272	RPS26	ENSG00000197728	cis	11
rs10876864	6960195	1	-0.212316	12	56401085	12	56436284	56436333	RPS26	ENSG00000197728	cis	11
rs10876864	4230121	1	-0.218489	12	56401085	12	56437209	56437258	RPS26	ENSG00000197728	cis	11
rs10876864	6960373	1	-0.232127	12	56401085	12	56436215	56436264	RPS26	ENSG00000197728	cis	11
rs10876864	5890730	1	-0.23367	12	56401085	12	56436281	56436330	RPS26	ENSG00000197728	cis	11
rs10876864	6590377	1	-0.246642	12	56401085	12	56436227	56436276	RPS26	ENSG00000197728	cis	11
rs10876864	4480356	1	-0.247166	12	56401085	12	56437225	56437274	RPS26	ENSG00000197728	cis	11
rs10876864	6250292	1	-0.250901	12	56401085	12	56437230	56437904	RPS26	ENSG00000197728	cis	11
rs10876864	6660682	1	-0.362295	12	56401085	3	48731162	48731211	IP6K2	ENSG00000068745	trans	11
rs10876864	6270307	1	-0.371583	12	56401085	12	56436223	56436272	RPS26	ENSG00000197728	cis	11
rs705704	6250292	1	0.505536	12	56435412	12	56437230	56437904	RPS26	ENSG00000197728	cis	9
rs705704	4670048	1	0.480436	12	56435412	12	56437223	56437272	RPS26	ENSG00000197728	cis	9
rs705704	5890730	1	0.469898	12	56435412	12	56436281	56436330	RPS26	ENSG00000197728	cis	9
rs705704	4480356	1	0.459013	12	56435412	12	56437225	56437274	RPS26	ENSG00000197728	cis	9
rs705704	6590377	1	0.441734	12	56435412	12	56436227	56436276	RPS26	ENSG00000197728	cis	9
rs705704	6960195	1	0.405613	12	56435412	12	56436284	56436333	RPS26	ENSG00000197728	cis	9
rs705704	6960373	1	0.403186	12	56435412	12	56436215	56436264	RPS26	ENSG00000197728	cis	9
rs705704	4230121	1	0.385544	12	56435412	12	56437209	56437258	RPS26	ENSG00000197728	cis	9
rs705704	2850592	1	0.333473	12	56435412	12	56436335	56436384	RPS26	ENSG00000197728	cis	9
rs1701706	2850592	1	-0.188824	12	56402204	12	56436335	56436384	RPS26	ENSG00000197728	cis	9
rs772922	2850592	1	-0.188824	12	56403953	12	56436335	56436384	RPS26	ENSG00000197728	cis	9
rs1701706	6960373	1	-0.230591	12	56402204	12	56436215	56436264	RPS26	ENSG00000197728	cis	9
rs772922	6960373	1	-0.230591	12	56403953	12	56436215	56436264	RPS26	ENSG00000197728	cis	9
rs1701706	6960195	1	-0.234705	12	56402204	12	56436284	56436333	RPS26	ENSG00000197728	cis	9
rs772922	6960195	1	-0.234705	12	56403953	12	56436284	56436333	RPS26	ENSG00000197728	cis	9
rs1701706	4230121	1	-0.235068	12	56402204	12	56437209	56437258	RPS26	ENSG00000197728	cis	9
rs772922	4230121	1	-0.235068	12	56403953	12	56437209	56437258	RPS26	ENSG00000197728	cis	9
rs1701706	6590377	1	-0.245745	12	56402204	12	56436227	56436276	RPS26	ENSG00000197728	cis	9
rs772922	6590377	1	-0.245745	12	56403953	12	56436227	56436276	RPS26	ENSG00000197728	cis	9
rs1701706	5890730	1	-0.269155	12	56402204	12	56436281	56436330	RPS26	ENSG00000197728	cis	9
rs772922	5890730	1	-0.269155	12	56403953	12	56436281	56436330	RPS26	ENSG00000197728	cis	9
rs1701706	4670048	1	-0.27149	12	56402204	12	56437223	56437272	RPS26	ENSG00000197728	cis	9
rs772922	4670048	1	-0.27149	12	56403953	12	56437223	56437272	RPS26	ENSG00000197728	cis	9
rs1701706	6250292	1	-0.281118	12	56402204	12	56437230	56437904	RPS26	ENSG00000197728	cis	9
rs772922	6250292	1	-0.281118	12	56403953	12	56437230	56437904	RPS26	ENSG00000197728	cis	9
rs1701706	4480356	1	-0.281414	12	56402204	12	56437225	56437274	RPS26	ENSG00000197728	cis	9
rs772922	4480356	1	-0.281414	12	56403953	12	56437225	56437274	RPS26	ENSG00000197728	cis	9
rs6538697	1430524	1	-0.0977632	12	96403610	12	96394801	96394850	LTA4H	ENSG00000111144	cis	3
rs6538697	6960274	1	-0.131251	12	96403610	12	96367931	96367980	HAL	ENSG00000084110	cis	3
rs6538697	6840468	1	-0.122081	12	96403610	12	96367249	96367298	HAL	ENSG00000084110	cis	3
rs10774671	3450180	1	0.528129	12	113357193	12	113355513	113355562	OAS1	ENSG00000089127	cis	2
rs7313235	1340500	1	0.380394	12	10132283	12	10131576	10131625	CLEC12A	ENSG00000172322	cis	2
rs7313235	3170601	1	0.296724	12	10132283	12	10138002	10138051	CLEC12A	ENSG00000172322	cis	2
rs4766497	6980736	1	0.279112	12	110950376	12	110893669	110893718	GPN3	ENSG00000111231	cis	2
rs4767030	3450180	1	0.27215	12	113359577	12	113355513	113355562	OAS1	ENSG00000089127	cis	2
rs1384	4730086	1	0.231846	12	69747834	16	46614678	46614727	SHCBP1	ENSG00000171241	trans	2
rs4766497	780240	1	0.201266	12	110950376	12	110924397	110924446	FAM216A	ENSG00000204856	cis	2
rs10774671	1070767	1	-0.439344	12	113357193	12	113357241	113357290	OAS1	ENSG00000089127	cis	2
rs4767030	1070767	1	-0.21983	12	113359577	12	113357241	113357290	OAS1	ENSG00000089127	cis	2
rs1384	7550470	1	0.385778	12	69747834	15	64657282	64657331	KIAA0101	ENSG00000166803	trans	2
rs12307364	6960274	1	-0.131773	12	96382938	12	96367931	96367980	HAL	ENSG00000084110	cis	2
rs3890167	580026	1	0.132743	12	8394377	16	5135644	5135693	EEF2KMT	ENSG00000118894	trans	2
rs3890167	6270201	0.999992	0.116538	12	8394377	16	5140484	5140533	EEF2KMT	ENSG00000118894	trans	2
rs3747562	1430706	0.999967	0.0675189	12	42854205	12	42792656	42792705	PPHLN1	ENSG00000134283	cis	2
rs12307364	6840468	0.999886	-0.105943	12	96382938	12	96367249	96367298	HAL	ENSG00000084110	cis	2
rs7299659	5690753	0.999773	0.102616	12	8696661	12	8686584	8686633	CLEC4E	ENSG00000166523	cis	2
rs3747562	2810730	0.999635	0.0649224	12	42854205	12	42768861	42778775	PPHLN1	ENSG00000134283	cis	2
rs7299659	7050519	0.998515	-0.107374	12	8696661	12	8672868	8672917	CLEC4D	ENSG00000166527	cis	2
rs6663	5390754	1	0.39072	12	109886603	12	109886625	109886674	KCTD10	ENSG00000110906	cis	1
rs7486703	6520112	1	0.38782	12	96337997	12	96362185	96362234	AMDHD1	ENSG00000139344	cis	1
rs3847862	2710309	1	0.370491	12	51732500	12	51722333	51723471	CELA1	ENSG00000139610	cis	1
rs1063843	6550382	1	0.337212	12	121681687	12	121682979	121683028	CAMKK2	ENSG00000110931	cis	1
rs302335	5310280	1	0.32569	12	29905322	12	29654363	29654412	TMTC1	ENSG00000133687	cis	1
rs10849531	380551	1	0.2695	12	6990548	12	6980345	6980394	SPSB2	ENSG00000111671	cis	1
rs3759152	870468	1	0.26519	12	70635597	12	70824907	70824956	KCNMB4	ENSG00000135643	cis	1
rs11057065	840068	1	0.261578	12	8208244	12	8211075	8211124	C3AR1	ENSG00000171860	cis	1
rs10846411	840068	1	0.256327	12	8206167	12	8211075	8211124	C3AR1	ENSG00000171860	cis	1
rs2069502	870056	1	0.251011	12	58144665	12	58176187	58176236	METTL21B	ENSG00000123427	cis	1
rs10778623	1440064	1	0.238591	12	108720576	12	108682079	108682128	CMKLR1	ENSG00000174600	cis	1
rs3794207	2000020	1	0.215795	12	121686078	12	121693383	121693432	CAMKK2	ENSG00000110931	cis	1
rs2534711	1030685	1	0.204017	12	6570821	12	6571346	6571395	TAPBPL	ENSG00000139192	cis	1
rs7957415	2120639	1	0.196964	12	21586377	12	21608956	21609005	PYROXD1	ENSG00000121350	cis	1
rs11111806	6330348	1	0.181803	12	104226920	12	104166315	104166364	NT5DC3	ENSG00000111696	cis	1
rs2657879	3870113	1	0.174215	12	56865338	12	56863625	56863674	SPRYD4	ENSG00000176422	cis	1
rs650368	3170601	1	0.144454	12	10134345	12	10138002	10138051	CLEC12A	ENSG00000172322	cis	1
rs6489683	6860278	1	0.130853	12	736714	12	673538	673587	NINJ2	ENSG00000171840	cis	1
rs17125401	780427	1	-0.10488	12	51514352	12	51488891	51488940	TFCP2	ENSG00000135457	cis	1
rs2074985	3180553	1	-0.125096	12	2978254	12	2998320	2998369	RHNO1	ENSG00000171792	cis	1
rs7279	6330356	1	-0.152149	12	50523947	12	50523893	50523942	CERS5	ENSG00000139624	cis	1
rs249580	1690735	1	-0.158415	12	97337610	12	97339489	97339538	NEDD1	ENSG00000139350	cis	1
rs1044189	3130291	1	-0.199556	12	7053149	12	7053709	7053758	C12orf57	ENSG00000111678	cis	1
rs1991310	6510608	1	-0.200791	12	107722780	12	108053220	108053269	BTBD11	ENSG00000151136	cis	1
rs10783431	2710309	1	-0.224874	12	51723128	12	51722333	51723471	CELA1	ENSG00000139610	cis	1
rs10450	2750039	1	-0.251302	12	56984606	12	56983351	56983400	RBMS2	ENSG00000076067	cis	1
rs4559	1660397	1	-0.259464	12	57489648	12	57489301	57489350	STAT6	ENSG00000166888	cis	1
rs6489885	2230204	1	-0.261863	12	113411806	12	113426277	113426326	OAS2	ENSG00000111335	cis	1
rs4761815	4610139	1	-0.264562	12	51656651	12	51639337	51639386	SMAGP	ENSG00000170545	cis	1
rs11833550	2490161	1	-0.272631	12	10008680	12	10005163	10005212	CLEC2B	ENSG00000110852	cis	1
rs6581889	3370747	1	-0.282149	12	69757429	12	69784140	69784189	YEATS4	ENSG00000127337	cis	1
rs11171739	6270307	1	-0.283058	12	56470625	12	56436223	56436272	RPS26	ENSG00000197728	cis	1
rs982511	6370414	1	-0.306987	12	9882328	12	9885557	9885606	CLECL1	ENSG00000184293	cis	1
rs10849860	6550382	1	-0.328092	12	121668254	12	121682979	121683028	CAMKK2	ENSG00000110931	cis	1
rs1132780	6550382	1	-0.350667	12	121691096	12	121682979	121683028	CAMKK2	ENSG00000110931	cis	1
rs7961979	6550382	1	-0.399705	12	121671261	12	121682979	121683028	CAMKK2	ENSG00000110931	cis	1
rs253156	2490161	1	-0.416639	12	10006420	12	10005163	10005212	CLEC2B	ENSG00000110852	cis	1
rs10743823	6370414	1	-0.681874	12	9881125	12	9885557	9885606	CLECL1	ENSG00000184293	cis	1
rs825088	2630687	1	-0.106252	12	102010815	12	102114018	102116980	CHPT1	ENSG00000111666	cis	1
rs2364480	4640064	1	-0.0963546	12	6495275	12	6500451	6500500	LTBR	ENSG00000111321	cis	1
rs2109427	4780689	1	0.0875076	12	6592082	12	6601571	6601620	MRPL51	ENSG00000111639	cis	1
rs10876902	2750039	1	-0.20742	12	56929364	12	56983351	56983400	RBMS2	ENSG00000076067	cis	1
rs6487582	2070474	1	0.138413	12	27115395	12	27126497	27126546	TM7SF3	ENSG00000064115	cis	1
rs11111162	7040544	1	-0.0941269	12	102489302	12	102406944	102419774	CCDC53	ENSG00000120860	cis	1
rs2559854	2630687	1	0.100843	12	102090246	12	102114018	102116980	CHPT1	ENSG00000111666	cis	1
rs11107847	5090050	1	0.093561	12	95386791	12	95397376	95397425	NDUFA12	ENSG00000184752	cis	1
rs4964571	6330348	1	0.151231	12	104227273	12	104166315	104166364	NT5DC3	ENSG00000111696	cis	1
rs11045982	7050519	1	0.168454	12	8665760	12	8672868	8672917	CLEC4D	ENSG00000166527	cis	1
rs876534	5310280	1	0.230003	12	29928026	12	29654363	29654412	TMTC1	ENSG00000133687	cis	1
rs1859337	6400189	1	0.185326	12	113319041	12	113335190	113335239	RPH3A	ENSG00000089169	cis	1
rs7960780	4280482	1	0.120417	12	102309768	12	102317073	102317122	DRAM1	ENSG00000136048	cis	1
rs10774398	6250487	1	-0.504743	12	6243616	12	6344424	6344473	CD9	ENSG00000010278	cis	1
rs11053624	2640603	1	-0.162026	12	10283711	12	10282728	10282777	CLEC7A	ENSG00000172243	cis	1
rs16928173	7650524	1	0.251537	12	25051265	12	24964863	24964912	BCAT1	ENSG00000060982	cis	1
rs35979828	510468	1	-0.109362	12	54685880	12	54685937	54685986	NFE2	ENSG00000123405	cis	1
rs12422608	2230204	1	-0.147459	12	113424458	12	113426277	113426326	OAS2	ENSG00000111335	cis	1
rs7471	7570500	1	0.0767118	12	120941215	12	120941351	120941400	COQ5	ENSG00000110871	cis	1
rs7957621	2490161	1	-0.16544	12	10007761	12	10005163	10005212	CLEC2B	ENSG00000110852	cis	1
rs17763689	3310427	1	-0.121039	12	53906432	12	53874172	53874221	PCBP2	ENSG00000197111	cis	1
rs25680	7320484	1	0.0979986	12	6554628	12	6548574	6548623	CD27-AS1	ENSG00000215039	cis	1
rs2279313	830168	1	-0.0675651	12	133429634	12	133417161	133417210	CHFR	ENSG00000072609	cis	1
rs10492028	7040035	1	-0.0965101	12	113337163	12	113355406	113355455	OAS1	ENSG00000089127	cis	1
rs4766500	4150431	1	0.125806	12	110993791	12	110890431	110890480	GPN3	ENSG00000111231	cis	1
rs11046050	7150692	0.999999	-0.111027	12	21593809	12	21615738	21615787	PYROXD1	ENSG00000121350	cis	1
rs589448	5570201	0.999993	-0.234162	12	69752200	1	224005976	224006025	TP53BP2	ENSG00000143514	trans	1
rs4128858	6550703	0.999991	-0.0967276	12	118501598	12	118470800	118470849	WSB2	ENSG00000176871	cis	1
rs983492	160279	0.999991	0.067968	12	129306121	12	129278020	129278069	SLC15A4	ENSG00000139370	cis	1
rs1151845	6760291	0.999984	0.0781471	12	120881288	12	121015109	121015158	RNF10	ENSG00000022840	cis	1
rs12822085	6650747	0.999982	0.143106	12	48588782	12	48736084	48736133	ZNF641	ENSG00000167528	cis	1
rs10735079	990768	0.999981	0.160176	12	113380008	12	113410454	113410503	OAS3	ENSG00000111331	cis	1
rs7138750	4730086	0.999866	0.127316	12	69697975	16	46614678	46614727	SHCBP1	ENSG00000171241	trans	1
rs11834039	1770224	0.999857	-0.131155	12	43034369	12	42853109	42853158	PRICKLE1	ENSG00000139174	cis	1
rs2268146	6370414	0.999784	-0.149152	12	9869271	12	9885557	9885606	CLECL1	ENSG00000184293	cis	1
rs10774154	3850291	0.999781	0.0914135	12	496695	12	551659	551708	CCDC77	ENSG00000120647	cis	1
rs12298720	2260600	0.999762	-0.0776464	12	102318856	12	102117511	102117560	CHPT1	ENSG00000111666	cis	1
rs570680	6220332	0.999698	0.0886388	12	330315	12	299424	299473	SLC6A12	ENSG00000111181	cis	1
rs739787	2070736	0.999579	0.0833255	12	112981571	12	112369440	112369489	TMEM116	ENSG00000198270	cis	1
rs7962918	6650465	0.999561	0.0929291	12	129288534	12	129278544	129278593	SLC15A4	ENSG00000139370	cis	1
rs2012504	1340500	0.999482	-0.0911419	12	10113083	12	10131576	10131625	CLEC12A	ENSG00000172322	cis	1
rs4761518	70608	0.999464	0.0717168	12	93862746	12	93894989	93895038	MRPL42	ENSG00000198015	cis	1
rs2422	6270450	0.999412	0.0809089	12	120565188	12	120565138	120565187	GCN1	ENSG00000089154	cis	1
rs11177370	7380152	0.999026	-0.0861703	12	69175793	12	69159667	69159716	SLC35E3	ENSG00000175782	cis	1
rs10773111	1170338	0.998752	-0.0960345	12	125332955	12	125262442	125262491	SCARB1	ENSG00000073060	cis	1
rs2632214	3940358	0.998284	0.087823	12	77032629	12	76745750	76745799	OSBPL8	ENSG00000091039	cis	1
rs9442	6330037	0.99814	-0.0845551	12	26488505	12	26490678	26490727	ITPR2	ENSG00000123104	cis	1
rs1841957	2320129	0.997957	-0.0660712	12	10562025	12	10852002	10852051	YBX3	ENSG00000060138	cis	1
rs7965541	2630687	0.997375	-0.0603044	12	102120289	12	102114018	102116980	CHPT1	ENSG00000111666	cis	1
rs7295598	3520291	0.997201	0.0897647	12	40524180	12	40758844	40760848	LRRK2	ENSG00000188906	cis	1
rs7302084	3170601	0.9969	0.0754292	12	10102441	12	10138002	10138051	CLEC12A	ENSG00000172322	cis	1
rs11063172	6270382	0.996789	-0.064489	12	4576961	12	4722838	4722887	DYRK4	ENSG00000010219	cis	1
rs2107417	1090390	0.995769	-0.0756433	12	113343563	12	113348967	113349016	OAS1	ENSG00000089127	cis	1
rs7303895	2000392	0.992569	-0.0666754	12	48077073	12	48062755	48062804	RPAP3	ENSG00000005175	cis	1
rs4765829	4850370	0.991201	-0.0899161	12	1720794	12	1756061	1756110	WNT5B	ENSG00000111186	cis	1
rs12870	5220224	0.990938	-0.0609577	12	122692820	12	122692768	122692817	DIABLO	ENSG00000284934-ENSG00000184047	cis	1
rs7976498	2680497	0.990245	0.0818513	12	6602433	12	6640571	6640620	NCAPD2	ENSG00000010292	cis	1
rs754179	5420025	0.987314	0.0588122	12	110004040	12	109974198	109974247	UBE3B	ENSG00000151148	cis	1
rs12822102	4760097	0.984243	0.104658	12	52261255	12	52211732	52211781	FIGNL2	ENSG00000261308	cis	1
rs2302629	6840468	0.980436	-0.0872005	12	96387621	12	96367249	96367298	HAL	ENSG00000084110	cis	1

### Sheet: Epigenetic marks
mark	epi-ppi	sign epi-effect
tssdist	0.999998	-
3' UTR	3.66348e-07	+
DHS Amniotic epithelial cells	3.66047e-07	+
DHS Aortic adventitial cells	3.65362e-07	+
DHS Astrocytes	3.66059e-07	+
DHS Aveolar epithelium cancer	3.6521e-07	-
DHS Brain microvascular epithelium	3.65797e-07	+
DHS Cardiac fibroblasts	3.67392e-07	+
DHS Cardiac myocytes	3.66792e-07	+
DHS CD14+ cells	0.999998	+
DHS CD19+ cells	3.67165e-07	+
DHS CD20+ cells	3.65558e-07	-
DHS CD3+ cells	3.65696e-07	+
DHS CD34+ cells	3.65321e-07	+
DHS CD4+ cells	3.65627e-07	+
DHS CD56+ cells	3.65094e-07	+
DHS CD8+ cells	3.65305e-07	+
DHS Choroid plexus epithelial cells	3.6588e-07	+
DHS Cilliary epithelial cells	0.999998	+
DHS CMK leukemia line	3.66051e-07	+
Coding exons	3.64893e-07	-
DHS Colorectal carcinoma	3.65242e-07	-
DHS Conjunctival fibroblasts	0.999998	+
DHS Dermal fibroblasts	3.67726e-07	+
DHS Embryonal carcinoma	3.65835e-07	-
DHS Embryonic stem cells	3.67287e-07	+
DHS Embryonic stem cells (H1)	3.66586e-07	+
DHS Embryonic stem cells (H9)	3.65211e-07	-
DHS Epidermal keratinocytes	3.65463e-07	+
DHS ES-derived T0 cells	0.999997	+
DHS Esophageal epithelium	3.6555e-07	+
DHS Fetal adrenal gland	3.65692e-07	+
DHS Fetal brain	3.66148e-07	+
DHS Fetal fibroblasts	3.65633e-07	+
DHS Fetal heart	3.65559e-07	-
DHS Fetal kidney	3.65357e-07	+
DHS Fetal large intestine	3.65268e-07	-
DHS Fetal lung	3.65983e-07	+
DHS Fetal muscle	3.66013e-07	+
DHS Fetal renal cortex	3.65759e-07	+
DHS Fetal renal pelvis	3.66328e-07	+
DHS Fetal skin	3.669e-07	+
DHS Fetal small intestine	3.65904e-07	+
DHS Fetal spinal cord	0.999998	-
DHS Fetal spleen	3.65122e-07	-
DHS Fetal stomach	3.65452e-07	-
DHS Fetal testes	3.67173e-07	+
DHS Fetal thymus	3.6572e-07	+
DHS Fibroblasts	3.67649e-07	+
DHS Foreskin fibroblast	3.67234e-07	+
DHS Gingival fibroblast	0.999999	+
DHS HeLa	3.67642e-07	+
DHS iPS cells	3.65616e-07	-
DHS Iris pigment epithelial cells	0.999997	+
DHS K562 leukemia cell line	3.66634e-07	+
DHS Keratinocytes	0.999998	-
DHS Lung fibroblasts	0.999998	+
DHS Lymphoblastoid cell line	3.64962e-07	+
DHS Mammary epithelium	3.6709e-07	+
DHS Mammary fibroblasts	3.66041e-07	+
DHS Mammary gland cancer	3.66667e-07	-
DHS Melanocytes	3.65824e-07	-
DHS Mesendoderm	3.65226e-07	+
DHS Microvascular endothelial cells	0.999998	-
DHS Microvascular endothelium	3.65431e-07	+
DHS Myoblasts	3.65724e-07	+
DHS Neuroblastoma	3.65591e-07	+
DHS Neuroepithelioma	3.66015e-07	+
Non-coding genes	3.66193e-07	+
DHS NPC	3.65479e-07	-
DHS Osteoblasts	3.67866e-07	+
DHS Pancreatic carcinoma	3.65294e-07	-
DHS Periodontal ligament fibroblasts	3.66922e-07	+
DHS Placenta	3.65496e-07	-
DHS Promyelocytic leukemia	3.65653e-07	+
DHS Prostate cancer	3.65624e-07	+
DHS Prostate epithelium	3.66007e-07	+
DHS Pulmonary artery epithelial cells	3.67601e-07	+
DHS Pulmonary artery fibroblasts	0.999999	+
DHS Pulmonary fibroblasts	3.66513e-07	+
DHS Renal cortex	3.65775e-07	+
DHS Renal epithelium	0.999998	+
DHS Renal glomerular endothelium	3.65646e-07	+
DHS Renal proximal tubule epithelium	3.6526e-07	+
Repressed (ES cells)	3.65068e-07	+
Repressed (HeLa)	3.65986e-07	-
Repressed (HepG2)	3.65271e-07	-
Repressed (HUVEC)	3.65859e-07	-
Repressed (K562)	3.65982e-07	-
Repressed (LCL)	3.66936e-07	-
DHS Retinal pigment endothelium	3.6558e-07	+
DHS Retinoblastoma	3.6528e-07	+
DHS Skeletal muscle	3.67666e-07	+
DHS Small airway epithelium	0.999997	+
DHS T cell leukemia	3.65221e-07	+
DHS Th1 T cells	3.65068e-07	-
DHS Th2 T cells	3.6514e-07	-
Transcribed (HeLa)	3.64865e-07	+
Transcribed (HepG2)	3.64838e-07	+
Transcribed (HUVEC)	3.64839e-07	+
Transcribed (K562)	3.64927e-07	+
Transcribed (LCL)	3.65323e-07	+
Transcribed (ES cells)	3.64922e-07	-
DHS Trophoblast	3.65311e-07	-
TSS (LCL)	3.65374e-07	+
DHS Umbilical vein endothelium	3.65298e-07	+
DHS Villous mesenchymal fibroblast	3.66419e-07	+
