## Supplementary material for "EPISPOT: an epigenome-driven approach for detecting and interpreting hotspots in molecular QTL studies": Table S4

### Sheet: QTL associations
snp	transcript_array_address	qtl-ppi	beta	snp_chr	snp_pos	transcript_chr	transcript_start	transcript_end	symbol	ensembl_id	type	nb_of_associated_transcripts
rs1384	4120047	1	0.841032	12	69747834	17	65335458	65335507	PSMD12		trans	149
rs1384	4390661	1	0.810959	12	69747834	12	132623080	132623129	DDX51	ENSG00000185163	trans	149
rs1384	360373	1	0.770145	12	69747834	14	93538344	93538393	ITPK1-AS1	ENSG00000258730	trans	149
rs1384	7550470	1	0.754428	12	69747834	15	64657282	64657331	KIAA0101	ENSG00000166803	trans	149
rs1384	7510470	1	0.676985	12	69747834	2	208463264	208463313	CREB1	ENSG00000118260	trans	149
rs1384	7000064	1	0.674456	12	69747834	17	61623368	61623417	KCNH6	ENSG00000173826	trans	149
rs1384	990154	1	0.656328	12	69747834	17	79648444	79648493	ARL16	ENSG00000214087	trans	149
rs1384	6280731	1	0.655253	12	69747834	15	78886076	78886125	CHRNA5	ENSG00000169684	trans	149
rs1384	6770326	1	0.654962	12	69747834	19	56499648	56499697	NLRP8	ENSG00000179709	trans	149
rs1384	3450750	1	0.626023	12	69747834	19	58051822	58051871	ZNF549	ENSG00000121406	trans	149
rs1384	5260132	1	0.621442	12	69747834	17	40906196	40906245	RAMP2-AS1	ENSG00000197291	trans	149
rs1384	6220220	1	0.613014	12	69747834	15	65409968	65410017	PDCD7	ENSG00000090470	trans	149
rs1384	7380390	1	0.612035	12	69747834	17	41021037	41021086	AOC4P	ENSG00000260105	trans	149
rs1384	5550603	1	0.609858	12	69747834	6	41765693	41765742	USP49	ENSG00000164663	trans	149
rs1384	3310592	1	0.594464	12	69747834	7	99091155	99091204	ZNF394	ENSG00000160908	trans	149
rs1384	7400224	1	0.59333	12	69747834	5	133738029	133738078	CDKN2AIPNL	ENSG00000237190	trans	149
rs1384	3370300	1	0.591794	12	69747834	18	57101329	57101378	CCBE1	ENSG00000183287	trans	149
rs1384	4640132	1	0.55966	12	69747834	8	67813929	67813978	MCMDC2	ENSG00000178460	trans	149
rs1384	290600	1	0.552862	12	69747834	19	21568138	21568187	ZNF738	ENSG00000172687	trans	149
rs1384	3930255	1	0.551774	12	69747834	4	248967	249016	ZNF876P	ENSG00000198155	trans	149
rs1384	4670563	1	0.539114	12	69747834	5	6588267	6588316	LINC01018	ENSG00000250056	trans	149
rs1384	2600133	1	0.519897	12	69747834	2	233247404	233247453	ALPP	ENSG00000163283	trans	149
rs1384	4540600	1	0.51702	12	69747834	7	143550290	143550339	TCAF1	ENSG00000198420	trans	149
rs1384	990332	1	0.49025	12	69747834	4	84383291	84383340	FAM175A	ENSG00000163322	trans	149
rs1384	3870450	1	0.482939	12	69747834	1	40981913	40981962	EXO5	ENSG00000164002	trans	149
rs1384	2030433	1	0.478376	12	69747834	22	29153362	29153411	HSCB	ENSG00000100209	trans	149
rs1384	3440431	1	0.474193	12	69747834	19	20116069	20116118	ZNF682	ENSG00000197124	trans	149
rs1384	2070598	1	0.470864	12	69747834	9	99708475	99711857	MFSD14C	ENSG00000196312	trans	149
rs1384	3180746	1	0.461346	12	69747834	15	45901369	45901418	BLOC1S6	ENSG00000104164	trans	149
rs1384	840703	1	0.454442	12	69747834	22	42969512	42969561	RRP7BP	ENSG00000182841	trans	149
rs1384	6560356	1	0.450588	12	69747834	2	200791247	200791296	C2orf69	ENSG00000178074	trans	149
rs1384	4830524	1	0.450063	12	69747834	17	41370566	41370615	TMEM106A	ENSG00000184988	trans	149
rs1384	1010296	1	0.449875	12	69747834	5	96253304	96253353	ERAP2	ENSG00000164308	trans	149
rs1384	4010736	1	0.433707	12	69747834	4	122250180	122250229	QRFPR	ENSG00000186867	trans	149
rs1384	6560601	1	0.426748	12	69747834	3	178741785	178741834	ZMAT3	ENSG00000172667	trans	149
rs1384	3420328	1	0.419447	12	69747834	1	162782320	162782369	HSD17B7	ENSG00000132196	trans	149
rs1384	3400754	1	0.417165	12	69747834	2	238673591	238673640	LRRFIP1	ENSG00000124831	trans	149
rs1384	2630379	1	0.408098	12	69747834	19	12024842	12024891	ZNF69	ENSG00000198429	trans	149
rs1384	4730086	1	0.395508	12	69747834	16	46614678	46614727	SHCBP1	ENSG00000171241	trans	149
rs1384	6860661	1	0.387177	12	69747834	22	21362609	21362658	TUBA3FP	ENSG00000161149	trans	149
rs1384	430669	1	0.383564	12	69747834	9	94841456	94841505	SPTLC1	ENSG00000090054	trans	149
rs1384	2100309	1	0.374609	12	69747834	22	41323583	41323632	XPNPEP3	ENSG00000196236	trans	149
rs1384	1500707	1	0.370449	12	69747834	6	160515844	160515893	LOC729603	ENSG00000213073	trans	149
rs1384	650564	1	0.368036	12	69747834	5	68576785	68576834	CCDC125	ENSG00000183323-ENSG00000277868	trans	149
rs1384	460564	1	0.362008	12	69747834	1	78343839	78343888	FAM73A	ENSG00000180488	trans	149
rs1384	6130020	1	0.330545	12	69747834	1	169365581	169365630	BLZF1	ENSG00000117475	trans	149
rs1384	6480121	1	0.328243	12	69747834	7	65618957	65619006	CRCP	ENSG00000241258	trans	149
rs1384	1470341	1	0.322898	12	69747834	2	131905056	131905105	PLEKHB2	ENSG00000115762	trans	149
rs1384	650446	1	0.32215	12	69747834	10	91190818	91190866	SLC16A12	ENSG00000152779	trans	149
rs1384	4150753	1	0.318483	12	69747834	7	30053140	30053189	FKBP14	ENSG00000106080	trans	149
rs1384	4200605	1	0.304245	12	69747834	7	152343835	152343884	XRCC2	ENSG00000196584	trans	149
rs1384	7550452	1	0.302371	12	69747834	13	21752964	21753013	MRPL57	ENSG00000173141	trans	149
rs1384	7610528	1	0.289222	12	69747834	19	19821837	19821886	ZNF14	ENSG00000105708	trans	149
rs1384	6040609	1	0.288143	12	69747834	2	55862479	55862528	PNPT1	ENSG00000138035	trans	149
rs1384	2490176	1	0.288069	12	69747834	3	10193442	10193491	VHL	ENSG00000134086	trans	149
rs1384	5820386	1	0.282302	12	69747834	21	45717963	45718012	AIRE	ENSG00000160224	trans	149
rs1384	1580608	1	0.278224	12	69747834	7	82993492	82993541	SEMA3E	ENSG00000170381	trans	149
rs1384	3060255	1	0.27474	12	69747834	11	102208196	102208245	BIRC3	ENSG00000023445	trans	149
rs1384	1340358	1	0.274559	12	69747834	2	208463478	208463527	CREB1	ENSG00000118260	trans	149
rs1384	5360390	1	0.274029	12	69747834	8	96258275	96258324	C8orf37	ENSG00000156172	trans	149
rs1384	7560612	1	0.270905	12	69747834	21	47721136	47721185	C21orf58	ENSG00000160298	trans	149
rs1384	2940372	1	0.269583	12	69747834	5	118175236	118175285	DTWD2	ENSG00000169570	trans	149
rs1384	5900053	1	0.268335	12	69747834	17	47372536	47372585	ZNF652	ENSG00000198740	trans	149
rs1384	1450685	1	0.267111	12	69747834	19	21241167	21241216	ZNF430	ENSG00000118620-ENSG00000278780	trans	149
rs1384	6280102	1	0.26687	12	69747834	7	154796839	154796888	PAXIP1-AS1	ENSG00000273344	trans	149
rs1384	110010	1	0.263538	12	69747834	15	55495904	55495953	RAB27A	ENSG00000069974	trans	149
rs1384	240576	1	0.262604	12	69747834	5	43444438	43444487	TMEM267	ENSG00000151881	trans	149
rs1384	4810739	1	0.256156	12	69747834	4	48863488	48863537	OCIAD1	ENSG00000109180	trans	149
rs1384	2640240	1	0.253637	12	69747834	9	19372769	19372818	DENND4C	ENSG00000137145	trans	149
rs1384	5220296	1	0.231655	12	69747834	6	167552329	167552378	CCR6	ENSG00000112486	trans	149
rs1384	6420010	1	0.208825	12	69747834	10	28812523	28812572	WAC-AS1		trans	149
rs1384	7380349	1	0.189694	12	69747834	19	54720575	54720624	LILRB3	ENSG00000277816-ENSG00000274587-ENSG00000275019-ENSG00000204577	trans	149
rs1384	2230296	1	0.176038	12	69747834	16	46731981	46732030	ORC6	ENSG00000091651	trans	149
rs1384	2510411	1	0.163891	12	69747834	6	31831021	31831070	SLC44A4	ENSG00000231479-ENSG00000206378-ENSG00000229077-ENSG00000204385-ENSG00000235336-ENSG00000203463-ENSG00000228263-ENSG00000232180	trans	149
rs1384	3520689	1	0.156944	12	69747834	16	70407044	70407093	DDX19A	ENSG00000168872	trans	149
rs1384	4860719	1	0.14508	12	69747834	2	11321783	11321832	ROCK2	ENSG00000134318	trans	149
rs1384	610112	1	0.144389	12	69747834	14	35551685	35551734	FAM177A1	ENSG00000151327	trans	149
rs1384	2230376	1	0.127121	12	69747834	4	39552552	39552601	SMIM14	ENSG00000163683	trans	149
rs1384	4810162	1	-0.149532	12	69747834	12	69747547	69747596	LYZ	ENSG00000090382	cis	149
rs1384	1690056	1	-0.164872	12	69747834	12	69746043	69746946	LYZ	ENSG00000090382	cis	149
rs1384	4210288	1	-0.225079	12	69747834	19	53914661	53914710	ZNF765	ENSG00000196417	trans	149
rs1384	1110553	1	-0.256623	12	69747834	11	111745159	111745208	FDXACB1	ENSG00000255561	trans	149
rs1384	3780048	1	-0.282194	12	69747834	2	201750002	201750051	PPIL3	ENSG00000240344	trans	149
rs1384	6450754	1	-0.28244	12	69747834	19	53914824	53914873	ZNF765	ENSG00000196417	trans	149
rs1384	4540392	1	-0.283149	12	69747834	8	30536449	30536498	GSR	ENSG00000104687	trans	149
rs1384	610594	1	-0.28764	12	69747834	3	182895948	182895997	MCF2L2	ENSG00000053524	trans	149
rs1384	2190554	1	-0.331426	12	69747834	7	138710586	138710635	ZC3HAV1L	ENSG00000146858	trans	149
rs1384	3390364	1	-0.358957	12	69747834	12	27848328	27848377	PPFIBP1	ENSG00000110841	trans	149
rs1384	780129	1	-0.430796	12	69747834	20	35241324	35241373	SLA2	ENSG00000101082	trans	149
rs1384	1660497	1	-0.440134	12	69747834	1	161159834	161159883	ADAMTS4	ENSG00000158859	trans	149
rs1384	6510373	1	-0.498162	12	69747834	17	18639202	18639251	TRIM16L	ENSG00000108448	trans	149
rs1384	1400010	1	-0.507003	12	69747834	20	49492541	49492590	BCAS4	ENSG00000124243	trans	149
rs1384	4070307	1	-0.527888	12	69747834	19	30190264	30190313	C19orf12	ENSG00000131943	trans	149
rs1384	5570201	1	-0.532165	12	69747834	1	224005976	224006025	TP53BP2	ENSG00000143514	trans	149
rs1384	2810707	1	-0.539727	12	69747834	4	159630373	159630422	PPID	ENSG00000171497	trans	149
rs1384	7510296	1	-0.564205	12	69747834	1	28835955	28836004	SNHG3	ENSG00000242125	trans	149
rs1384	4250681	1	-0.573182	12	69747834	14	93207443	93207492	LGMN	ENSG00000100600	trans	149
rs1384	3610220	1	-0.636294	12	69747834	4	159630442	159630491	PPID	ENSG00000171497	trans	149
rs1384	3120504	1	-0.831228	12	69747834	18	52569203	52569252	CCDC68	ENSG00000166510	trans	149
rs1384	7330370	1	-0.88789	12	69747834	2	242666599	242666648	ING5	ENSG00000168395	trans	149
rs1384	2940541	1	0.25252	12	69747834	1	169365485	169365534	BLZF1	ENSG00000117475	trans	149
rs1384	650040	1	0.229941	12	69747834	7	99997548	99997597	PILRA	ENSG00000085514	trans	149
rs1384	5960730	1	-0.396419	12	69747834	17	59760194	59760243	BRIP1	ENSG00000136492	trans	149
rs1384	5910445	1	0.177235	12	69747834	15	43015923	43015972	CDAN1	ENSG00000140326	trans	149
rs1384	7560575	1	-0.320941	12	69747834	16	21191829	21191878	TMEM159	ENSG00000011638-ENSG00000283997	trans	149
rs1384	50242	1	-0.324971	12	69747834	10	89619473	89619522	KLLN	ENSG00000227268-ENSG00000283059	trans	149
rs1384	2370615	1	-0.263919	12	69747834	6	42048376	42048425	TAF8	ENSG00000137413	trans	149
rs1384	3130347	1	-0.292108	12	69747834	17	38133823	38133872	GSDMA	ENSG00000167914	trans	149
rs1384	5360707	1	0.248939	12	69747834	19	7087336	7087385	ZNF557	ENSG00000130544	trans	149
rs1384	2350414	1	-0.3958	12	69747834	11	5641201	5641250	TRIM34	ENSG00000258659	trans	149
rs1384	5890753	1	-0.246944	12	69747834	18	23596380	23596429	SS18	ENSG00000141380	trans	149
rs1384	3610332	1	-0.258884	12	69747834	21	44329537	44329586	NDUFV3	ENSG00000160194	trans	149
rs1384	2370017	1	0.17261	12	69747834	20	5975495	5975544	MCM8	ENSG00000125885	trans	149
rs1384	6860441	1	0.167985	12	69747834	19	16212867	16212916	TPM4	ENSG00000167460	trans	149
rs1384	3180112	1	-0.149376	12	69747834	4	4237854	4237903	TMEM128	ENSG00000132406	trans	149
rs1384	2470168	1	-0.449767	12	69747834	1	9331111	9331160	H6PD	ENSG00000049239	trans	149
rs1384	3420435	1	-0.284341	12	69747834	1	43747629	43747678	C1orf210	ENSG00000253313	trans	149
rs1384	5670435	1	0.389084	12	69747834	22	38915179	38915228	DMC1	ENSG00000100206	trans	149
rs1384	1710014	1	-0.185835	12	69747834	8	22877900	22877949	TNFRSF10B	ENSG00000120889	trans	149
rs1384	3460504	1	0.10875	12	69747834	4	100791033	100791082	DAPP1	ENSG00000070190	trans	149
rs1384	1340072	1	-0.214251	12	69747834	2	32446494	32446543	SLC30A6	ENSG00000152683	trans	149
rs1384	4880253	1	-0.211825	12	69747834	11	18500801	18500850	LDHAL6A	ENSG00000166800	trans	149
rs1384	1410400	1	0.207347	12	69747834	1	245014389	245014438	HNRNPU	ENSG00000153187	trans	149
rs1384	6200286	1	0.213573	12	69747834	1	39351832	39351881	RHBDL2	ENSG00000158315	trans	149
rs1384	5080328	1	0.108401	12	69747834	21	37666224	37666273	DOPEY2	ENSG00000142197	trans	149
rs1384	2750278	1	-0.145349	12	69747834	5	43175396	43175445	ZNF131	ENSG00000172262	trans	149
rs1384	5340154	1	0.215372	12	69747834	5	79922822	79922871	DHFR	ENSG00000228716	trans	149
rs1384	1850040	1	0.317508	12	69747834	3	196434178	196434227	CEP19	ENSG00000174007	trans	149
rs1384	4810474	1	0.120233	12	69747834	11	112014034	112014083	IL18	ENSG00000150782	trans	149
rs1384	1740767	1	0.216083	12	69747834	11	122776279	122776328	C11orf63	ENSG00000109944	trans	149
rs1384	5860347	1	0.136467	12	69747834	7	137802719	137802768	AKR1D1	ENSG00000122787	trans	149
rs1384	3390397	1	0.133513	12	69747834	15	20738416	20738465	GOLGA6L6	ENSG00000277322	trans	149
rs1384	6450475	1	0.223284	12	69747834	1	38269138	38269187	YRDC	ENSG00000196449	trans	149
rs1384	6590685	1	-0.102516	12	69747834	5	32227756	32227805	MTMR12	ENSG00000150712	trans	149
rs1384	1260646	1	0.283546	12	69747834	10	48927671	48927720	BMS1P5	ENSG00000204177	trans	149
rs1384	6900669	1	0.126832	12	69747834	19	18320853	18320902	PDE4C	ENSG00000105650	trans	149
rs1384	6590491	1	-0.184347	12	69747834	11	77779524	77779573	NDUFC2	ENSG00000151366	trans	149
rs1384	290348	1	0.260982	12	69747834	20	30826050	30826099	POFUT1	ENSG00000101346	trans	149
rs1384	520403	1	0.153593	12	69747834	2	37475816	37475865	NDUFAF7	ENSG00000003509	trans	149
rs1384	5820670	1	-0.322572	12	69747834	19	9544346	9544395	ZNF266	ENSG00000174652	trans	149
rs1384	1090646	1	0.218864	12	69747834	2	208477090	208477139	METTL21A	ENSG00000144401	trans	149
rs1384	7100349	1	0.0952415	12	69747834	4	88082225	88082274	KLHL8	ENSG00000145332	trans	149
rs1384	1170673	1	0.108847	12	69747834	19	6664571	6664620	TNFSF14	ENSG00000125735	trans	149
rs1384	7330286	0.999999	-0.141839	12	69747834	3	186264308	186264357	TBCCD1	ENSG00000113838	trans	149
rs1384	2600273	0.999999	0.212426	12	69747834	15	44028211	44028260	CATSPER2P1	ENSG00000166762	trans	149
rs1384	3190538	0.999994	-0.290407	12	69747834	6	7611650	7611699	SNRNP48	ENSG00000168566	trans	149
rs1384	830356	0.99976	0.104585	12	69747834	2	74443758	74443807	SLC4A5	ENSG00000188687	trans	149
rs1384	3290255	0.99883	0.067584	12	69747834	6	119135122	119135171	MCM9	ENSG00000111877	trans	149
rs1384	580014	0.996553	0.0655852	12	69747834	12	121441153	121441202	C12orf43	ENSG00000157895	trans	149
rs2168029	840703	1	0.438985	12	69734641	22	42969512	42969561	RRP7BP	ENSG00000182841	trans	46
rs2168029	6560601	1	0.405255	12	69734641	3	178741785	178741834	ZMAT3	ENSG00000172667	trans	46
rs2168029	1010296	1	0.403686	12	69734641	5	96253304	96253353	ERAP2	ENSG00000164308	trans	46
rs2168029	1260646	1	0.382064	12	69734641	10	48927671	48927720	BMS1P5	ENSG00000204177	trans	46
rs2168029	290348	1	0.348145	12	69734641	20	30826050	30826099	POFUT1	ENSG00000101346	trans	46
rs2168029	1090646	1	0.344819	12	69734641	2	208477090	208477139	METTL21A	ENSG00000144401	trans	46
rs2168029	2600273	1	0.340691	12	69734641	15	44028211	44028260	CATSPER2P1	ENSG00000166762	trans	46
rs2168029	650040	1	0.286546	12	69734641	7	99997548	99997597	PILRA	ENSG00000085514	trans	46
rs2168029	4880253	1	-0.275852	12	69734641	11	18500801	18500850	LDHAL6A	ENSG00000166800	trans	46
rs2168029	1340072	1	-0.289237	12	69734641	2	32446494	32446543	SLC30A6	ENSG00000152683	trans	46
rs2168029	6590491	1	-0.290911	12	69734641	11	77779524	77779573	NDUFC2	ENSG00000151366	trans	46
rs2168029	1110553	1	-0.305818	12	69734641	11	111745159	111745208	FDXACB1	ENSG00000255561	trans	46
rs2168029	610594	1	-0.307482	12	69734641	3	182895948	182895997	MCF2L2	ENSG00000053524	trans	46
rs2168029	6450754	1	-0.310473	12	69734641	19	53914824	53914873	ZNF765	ENSG00000196417	trans	46
rs2168029	2370615	1	-0.315499	12	69734641	6	42048376	42048425	TAF8	ENSG00000137413	trans	46
rs2168029	3420435	1	-0.35487	12	69734641	1	43747629	43747678	C1orf210	ENSG00000253313	trans	46
rs2168029	7560575	1	-0.401767	12	69734641	16	21191829	21191878	TMEM159	ENSG00000011638-ENSG00000283997	trans	46
rs2168029	3610332	1	-0.427689	12	69734641	21	44329537	44329586	NDUFV3	ENSG00000160194	trans	46
rs2168029	50242	1	-0.456734	12	69734641	10	89619473	89619522	KLLN	ENSG00000227268-ENSG00000283059	trans	46
rs2168029	5960730	1	-0.479389	12	69734641	17	59760194	59760243	BRIP1	ENSG00000136492	trans	46
rs2168029	4070307	1	-0.495447	12	69734641	19	30190264	30190313	C19orf12	ENSG00000131943	trans	46
rs2168029	2350414	1	-0.537726	12	69734641	11	5641201	5641250	TRIM34	ENSG00000258659	trans	46
rs2168029	2470168	1	-0.569673	12	69734641	1	9331111	9331160	H6PD	ENSG00000049239	trans	46
rs2168029	5890753	1	-0.264386	12	69734641	18	23596380	23596429	SS18	ENSG00000141380	trans	46
rs2168029	3130347	1	-0.302559	12	69734641	17	38133823	38133872	GSDMA	ENSG00000167914	trans	46
rs2168029	1850040	1	0.370406	12	69734641	3	196434178	196434227	CEP19	ENSG00000174007	trans	46
rs2168029	3930671	1	0.21657	12	69734641	6	121401484	121401533	TBC1D32	ENSG00000146350	trans	46
rs2168029	5340154	1	0.238053	12	69734641	5	79922822	79922871	DHFR	ENSG00000228716	trans	46
rs2168029	3390364	1	-0.288117	12	69734641	12	27848328	27848377	PPFIBP1	ENSG00000110841	trans	46
rs2168029	7400224	1	0.464111	12	69734641	5	133738029	133738078	CDKN2AIPNL	ENSG00000237190	trans	46
rs2168029	6510373	1	-0.403373	12	69734641	17	18639202	18639251	TRIM16L	ENSG00000108448	trans	46
rs2168029	430669	1	0.347598	12	69734641	9	94841456	94841505	SPTLC1	ENSG00000090054	trans	46
rs2168029	7330286	1	-0.198849	12	69734641	3	186264308	186264357	TBCCD1	ENSG00000113838	trans	46
rs2168029	4040360	1	0.25208	12	69734641	9	114339815	114339864	ZNF483	ENSG00000173258	trans	46
rs2168029	5670435	1	0.385472	12	69734641	22	38915179	38915228	DMC1	ENSG00000100206	trans	46
rs2168029	6450475	1	0.251705	12	69734641	1	38269138	38269187	YRDC	ENSG00000196449	trans	46
rs2168029	1570619	1	0.151085	12	69734641	1	155110981	155111030	SLC50A1	ENSG00000169241	trans	46
rs2168029	3610220	1	-0.44975	12	69734641	4	159630442	159630491	PPID	ENSG00000171497	trans	46
rs2168029	3780048	1	-0.229009	12	69734641	2	201750002	201750051	PPIL3	ENSG00000240344	trans	46
rs2168029	780204	1	0.154807	12	69734641	1	247263650	247263699	ZNF669	ENSG00000188295	trans	46
rs2168029	6860661	1	0.279725	12	69734641	22	21362609	21362658	TUBA3FP	ENSG00000161149	trans	46
rs2168029	5910524	1	0.119023	12	69734641	19	16212872	16212921	TPM4	ENSG00000167460	trans	46
rs2168029	3840647	1	0.147262	12	69734641	11	62607107	62607574	WDR74	ENSG00000133316	trans	46
rs2168029	4860594	1	-0.131098	12	69734641	17	47373002	47373051	ZNF652	ENSG00000198740	trans	46
rs2168029	5870189	0.999549	0.109032	12	69734641	4	89183148	89183197	PPM1K	ENSG00000163644	trans	46
rs2168029	7610390	0.996584	-0.0795864	12	69734641	7	30464304	30464353	NOD1	ENSG00000106100	trans	46
rs11171739	2850592	1	-0.202393	12	56470625	12	56436335	56436384	RPS26	ENSG00000197728	cis	11
rs11171739	6960195	1	-0.22674	12	56470625	12	56436284	56436333	RPS26	ENSG00000197728	cis	11
rs10876864	6660682	1	-0.228362	12	56401085	3	48731162	48731211	IP6K2	ENSG00000068745	trans	11
rs11171739	4230121	1	-0.233484	12	56470625	12	56437209	56437258	RPS26	ENSG00000197728	cis	11
rs11171739	4480356	1	-0.233652	12	56470625	12	56437225	56437274	RPS26	ENSG00000197728	cis	11
rs11171739	6960373	1	-0.238551	12	56470625	12	56436215	56436264	RPS26	ENSG00000197728	cis	11
rs11171739	6590377	1	-0.248926	12	56470625	12	56436227	56436276	RPS26	ENSG00000197728	cis	11
rs11171739	6250292	1	-0.266529	12	56470625	12	56437230	56437904	RPS26	ENSG00000197728	cis	11
rs11171739	4670048	1	-0.268138	12	56470625	12	56437223	56437272	RPS26	ENSG00000197728	cis	11
rs11171739	6270307	1	-0.277217	12	56470625	12	56436223	56436272	RPS26	ENSG00000197728	cis	11
rs11171739	5890730	1	-0.289207	12	56470625	12	56436281	56436330	RPS26	ENSG00000197728	cis	11
rs10876864	6960195	1	-0.301934	12	56401085	12	56436284	56436333	RPS26	ENSG00000197728	cis	11
rs10876864	2850592	1	-0.30726	12	56401085	12	56436335	56436384	RPS26	ENSG00000197728	cis	11
rs10876864	6270307	1	-0.379273	12	56401085	12	56436223	56436272	RPS26	ENSG00000197728	cis	11
rs10876864	4230121	1	-0.382154	12	56401085	12	56437209	56437258	RPS26	ENSG00000197728	cis	11
rs10876864	6960373	1	-0.40441	12	56401085	12	56436215	56436264	RPS26	ENSG00000197728	cis	11
rs10876864	5890730	1	-0.423654	12	56401085	12	56436281	56436330	RPS26	ENSG00000197728	cis	11
rs10876864	4670048	1	-0.42549	12	56401085	12	56437223	56437272	RPS26	ENSG00000197728	cis	11
rs10876864	6590377	1	-0.445222	12	56401085	12	56436227	56436276	RPS26	ENSG00000197728	cis	11
rs10876864	4480356	1	-0.484262	12	56401085	12	56437225	56437274	RPS26	ENSG00000197728	cis	11
rs10876864	6250292	1	-0.495386	12	56401085	12	56437230	56437904	RPS26	ENSG00000197728	cis	11
rs11171739	6660682	0.999987	-0.144855	12	56470625	3	48731162	48731211	IP6K2	ENSG00000068745	trans	11
rs10784774	5820670	1	-0.633775	12	69737879	19	9544346	9544395	ZNF266	ENSG00000174652	trans	4
rs10784774	3190538	1	-0.7492	12	69737879	6	7611650	7611699	SNRNP48	ENSG00000168566	trans	4
rs10784774	1710546	1	0.150288	12	69737879	7	2474086	2474135	CHST12	ENSG00000136213	trans	4
rs10784774	1940402	0.999489	0.142382	12	69737879	19	4522791	4522840	PLIN5	ENSG00000214456	trans	4
rs4766497	6980736	1	0.280639	12	110950376	12	110893669	110893718	GPN3	ENSG00000111231	cis	3
rs4766497	780240	1	0.201569	12	110950376	12	110924397	110924446	FAM216A	ENSG00000204856	cis	3
rs6581889	3370747	1	-0.285589	12	69757429	12	69784140	69784189	YEATS4	ENSG00000127337	cis	3
rs6538697	1430524	1	-0.098003	12	96403610	12	96394801	96394850	LTA4H	ENSG00000111144	cis	3
rs6538697	6960274	1	-0.131779	12	96403610	12	96367931	96367980	HAL	ENSG00000084110	cis	3
rs6538697	6840468	1	-0.123375	12	96403610	12	96367249	96367298	HAL	ENSG00000084110	cis	3
rs6581889	2100309	0.999999	0.235975	12	69757429	22	41323583	41323632	XPNPEP3	ENSG00000196236	trans	3
rs4766497	4150431	0.999999	0.124753	12	110950376	12	110890431	110890480	GPN3	ENSG00000111231	cis	3
rs6581889	2470722	0.997399	0.13553	12	69757429	10	115991542	115991591	TDRD1	ENSG00000095627	trans	3
rs3794207	6550382	1	0.465252	12	121686078	12	121682979	121683028	CAMKK2	ENSG00000110931	cis	2
rs10774671	3450180	1	0.45462	12	113357193	12	113355513	113355562	OAS1	ENSG00000089127	cis	2
rs7313235	1340500	1	0.38309	12	10132283	12	10131576	10131625	CLEC12A	ENSG00000172322	cis	2
rs2660	3450180	1	0.349359	12	113357442	12	113355513	113355562	OAS1	ENSG00000089127	cis	2
rs7313235	3170601	1	0.303688	12	10132283	12	10138002	10138051	CLEC12A	ENSG00000172322	cis	2
rs3794207	2000020	1	0.2152	12	121686078	12	121693383	121693432	CAMKK2	ENSG00000110931	cis	2
rs10774671	1070767	1	-0.467032	12	113357193	12	113357241	113357290	OAS1	ENSG00000089127	cis	2
rs2660	1070767	1	-0.193637	12	113357442	12	113357241	113357290	OAS1	ENSG00000089127	cis	2
rs12307364	6960274	1	-0.132659	12	96382938	12	96367931	96367980	HAL	ENSG00000084110	cis	2
rs3890167	580026	1	0.133735	12	8394377	16	5135644	5135693	EEF2KMT	ENSG00000118894	trans	2
rs2107417	7040035	1	-0.0960796	12	113343563	12	113355406	113355455	OAS1	ENSG00000089127	cis	2
rs3890167	6270201	0.999991	0.117015	12	8394377	16	5140484	5140533	EEF2KMT	ENSG00000118894	trans	2
rs589448	5570201	0.999986	-0.245509	12	69752200	1	224005976	224006025	TP53BP2	ENSG00000143514	trans	2
rs3747562	1430706	0.999963	0.0680985	12	42854205	12	42792656	42792705	PPHLN1	ENSG00000134283	cis	2
rs12307364	6840468	0.999934	-0.10862	12	96382938	12	96367249	96367298	HAL	ENSG00000084110	cis	2
rs7299659	5690753	0.999761	0.10334	12	8696661	12	8686584	8686633	CLEC4E	ENSG00000166523	cis	2
rs3747562	2810730	0.999626	0.0653573	12	42854205	12	42768861	42778775	PPHLN1	ENSG00000134283	cis	2
rs589448	1660497	0.999614	-0.20604	12	69752200	1	161159834	161159883	ADAMTS4	ENSG00000158859	trans	2
rs7299659	7050519	0.998246	-0.107668	12	8696661	12	8672868	8672917	CLEC4D	ENSG00000166527	cis	2
rs2107417	1090390	0.995366	-0.0760143	12	113343563	12	113348967	113349016	OAS1	ENSG00000089127	cis	2
rs6581886	7550470	0.979328	0.219749	12	69615090	15	64657282	64657331	KIAA0101	ENSG00000166803	trans	2
rs6581886	4730086	0.977467	0.11075	12	69615090	16	46614678	46614727	SHCBP1	ENSG00000171241	trans	2
rs3847862	2710309	1	0.397146	12	51732500	12	51722333	51723471	CELA1	ENSG00000139610	cis	1
rs6663	5390754	1	0.393176	12	109886603	12	109886625	109886674	KCTD10	ENSG00000110906	cis	1
rs7486703	6520112	1	0.390203	12	96337997	12	96362185	96362234	AMDHD1	ENSG00000139344	cis	1
rs302335	5310280	1	0.328594	12	29905322	12	29654363	29654412	TMTC1	ENSG00000133687	cis	1
rs10849531	380551	1	0.275887	12	6990548	12	6980345	6980394	SPSB2	ENSG00000111671	cis	1
rs3759152	870468	1	0.266906	12	70635597	12	70824907	70824956	KCNMB4	ENSG00000135643	cis	1
rs11057065	840068	1	0.262751	12	8208244	12	8211075	8211124	C3AR1	ENSG00000171860	cis	1
rs10846411	840068	1	0.256882	12	8206167	12	8211075	8211124	C3AR1	ENSG00000171860	cis	1
rs2069502	870056	1	0.252465	12	58144665	12	58176187	58176236	METTL21B	ENSG00000123427	cis	1
rs2072375	1030685	1	0.201649	12	6575044	12	6571346	6571395	TAPBPL	ENSG00000139192	cis	1
rs7957415	2120639	1	0.198112	12	21586377	12	21608956	21609005	PYROXD1	ENSG00000121350	cis	1
rs11111806	6330348	1	0.189052	12	104226920	12	104166315	104166364	NT5DC3	ENSG00000111696	cis	1
rs6489683	6860278	1	0.131644	12	736714	12	673538	673587	NINJ2	ENSG00000171840	cis	1
rs7976498	4780689	1	-0.0899562	12	6602433	12	6601571	6601620	MRPL51	ENSG00000111639	cis	1
rs17125401	780427	1	-0.105472	12	51514352	12	51488891	51488940	TFCP2	ENSG00000135457	cis	1
rs2074985	3180553	1	-0.125987	12	2978254	12	2998320	2998369	RHNO1	ENSG00000171792	cis	1
rs7297421	6330356	1	-0.154183	12	50518926	12	50523893	50523942	CERS5	ENSG00000139624	cis	1
rs249580	1690735	1	-0.159267	12	97337610	12	97339489	97339538	NEDD1	ENSG00000139350	cis	1
rs7302925	3870113	1	-0.172666	12	56861458	12	56863625	56863674	SPRYD4	ENSG00000176422	cis	1
rs2071076	3130291	1	-0.19612	12	7049999	12	7053709	7053758	C12orf57	ENSG00000111678	cis	1
rs1991310	6510608	1	-0.202142	12	107722780	12	108053220	108053269	BTBD11	ENSG00000151136	cis	1
rs952584	1440064	1	-0.236881	12	108724296	12	108682079	108682128	CMKLR1	ENSG00000174600	cis	1
rs4559	1660397	1	-0.260996	12	57489648	12	57489301	57489350	STAT6	ENSG00000166888	cis	1
rs6489885	2230204	1	-0.264456	12	113411806	12	113426277	113426326	OAS2	ENSG00000111335	cis	1
rs4761815	4610139	1	-0.266229	12	51656651	12	51639337	51639386	SMAGP	ENSG00000170545	cis	1
rs11833550	2490161	1	-0.282217	12	10008680	12	10005163	10005212	CLEC2B	ENSG00000110852	cis	1
rs982511	6370414	1	-0.309147	12	9882328	12	9885557	9885606	CLECL1	ENSG00000184293	cis	1
rs253156	2490161	1	-0.424107	12	10006420	12	10005163	10005212	CLEC2B	ENSG00000110852	cis	1
rs10743823	6370414	1	-0.821988	12	9881125	12	9885557	9885606	CLECL1	ENSG00000184293	cis	1
rs10783431	2710309	1	-0.200188	12	51723128	12	51722333	51723471	CELA1	ENSG00000139610	cis	1
rs2364480	4640064	1	-0.0969119	12	6495275	12	6500451	6500500	LTBR	ENSG00000111321	cis	1
rs10876902	2750039	1	-0.202283	12	56929364	12	56983351	56983400	RBMS2	ENSG00000076067	cis	1
rs6487582	2070474	1	0.139174	12	27115395	12	27126497	27126546	TM7SF3	ENSG00000064115	cis	1
rs11111162	7040544	1	-0.0947263	12	102489302	12	102406944	102419774	CCDC53	ENSG00000120860	cis	1
rs825088	2630687	1	-0.102535	12	102010815	12	102114018	102116980	CHPT1	ENSG00000111666	cis	1
rs11107847	5090050	1	0.094137	12	95386791	12	95397376	95397425	NDUFA12	ENSG00000184752	cis	1
rs11045982	7050519	1	0.169463	12	8665760	12	8672868	8672917	CLEC4D	ENSG00000166527	cis	1
rs876534	5310280	1	0.22934	12	29928026	12	29654363	29654412	TMTC1	ENSG00000133687	cis	1
rs684134	3170601	1	0.122887	12	10137259	12	10138002	10138051	CLEC12A	ENSG00000172322	cis	1
rs2240194	6400189	1	0.184909	12	113319600	12	113335190	113335239	RPH3A	ENSG00000089169	cis	1
rs10774398	6250487	1	-0.508101	12	6243616	12	6344424	6344473	CD9	ENSG00000010278	cis	1
rs4964571	6330348	1	0.14501	12	104227273	12	104166315	104166364	NT5DC3	ENSG00000111696	cis	1
rs11053624	2640603	1	-0.162778	12	10283711	12	10282728	10282777	CLEC7A	ENSG00000172243	cis	1
rs7960780	4280482	1	0.119985	12	102309768	12	102317073	102317122	DRAM1	ENSG00000136048	cis	1
rs16928173	7650524	1	0.252994	12	25051265	12	24964863	24964912	BCAT1	ENSG00000060982	cis	1
rs35979828	510468	1	-0.110007	12	54685880	12	54685937	54685986	NFE2	ENSG00000123405	cis	1
rs2559854	2630687	1	0.0906994	12	102090246	12	102114018	102116980	CHPT1	ENSG00000111666	cis	1
rs2235217	7570500	1	0.0784545	12	120884328	12	120941351	120941400	COQ5	ENSG00000110871	cis	1
rs12425514	2230204	1	-0.145818	12	113425537	12	113426277	113426326	OAS2	ENSG00000111335	cis	1
rs17763689	3310427	1	-0.121778	12	53906432	12	53874172	53874221	PCBP2	ENSG00000197111	cis	1
rs25680	7320484	1	0.0983525	12	6554628	12	6548574	6548623	CD27-AS1	ENSG00000215039	cis	1
rs7957621	2490161	1	-0.158401	12	10007761	12	10005163	10005212	CLEC2B	ENSG00000110852	cis	1
rs2279313	830168	1	-0.0679472	12	133429634	12	133417161	133417210	CHFR	ENSG00000072609	cis	1
rs11046050	7150692	0.999999	-0.111804	12	21593809	12	21615738	21615787	PYROXD1	ENSG00000121350	cis	1
rs10450	2750039	0.999999	-0.147121	12	56984606	12	56983351	56983400	RBMS2	ENSG00000076067	cis	1
rs941208	2750039	0.999992	-0.140022	12	56983252	12	56983351	56983400	RBMS2	ENSG00000076067	cis	1
rs983492	160279	0.999991	0.0684714	12	129306121	12	129278020	129278069	SLC15A4	ENSG00000139370	cis	1
rs4128858	6550703	0.999991	-0.0973368	12	118501598	12	118470800	118470849	WSB2	ENSG00000176871	cis	1
rs12822085	6650747	0.99998	0.143578	12	48588782	12	48736084	48736133	ZNF641	ENSG00000167528	cis	1
rs10774679	990768	0.99998	0.160855	12	113374748	12	113410454	113410503	OAS3	ENSG00000111331	cis	1
rs542407	6760291	0.999976	0.0779219	12	120902007	12	121015109	121015158	RNF10	ENSG00000022840	cis	1
rs7965541	2630687	0.999868	-0.0680012	12	102120289	12	102114018	102116980	CHPT1	ENSG00000111666	cis	1
rs11834039	1770224	0.999774	-0.131748	12	43034369	12	42853109	42853158	PRICKLE1	ENSG00000139174	cis	1
rs10774154	3850291	0.999773	0.0920203	12	496695	12	551659	551708	CCDC77	ENSG00000120647	cis	1
rs12298720	2260600	0.999772	-0.0782763	12	102318856	12	102117511	102117560	CHPT1	ENSG00000111666	cis	1
rs570680	6220332	0.999678	0.0891197	12	330315	12	299424	299473	SLC6A12	ENSG00000111181	cis	1
rs739787	2070736	0.999571	0.0838519	12	112981571	12	112369440	112369489	TMEM116	ENSG00000198270	cis	1
rs2290880	70608	0.999389	0.071961	12	93861473	12	93894989	93895038	MRPL42	ENSG00000198015	cis	1
rs2422	6270450	0.999386	0.0814324	12	120565188	12	120565138	120565187	GCN1	ENSG00000089154	cis	1
rs900982	6650465	0.99928	0.0923303	12	129304369	12	129278544	129278593	SLC15A4	ENSG00000139370	cis	1
rs2012504	1340500	0.998991	-0.089593	12	10113083	12	10131576	10131625	CLEC12A	ENSG00000172322	cis	1
rs11177370	7380152	0.998973	-0.086658	12	69175793	12	69159667	69159716	SLC35E3	ENSG00000175782	cis	1
rs10773111	1170338	0.998658	-0.0966554	12	125332955	12	125262442	125262491	SCARB1	ENSG00000073060	cis	1
rs2632214	3940358	0.998143	0.0882639	12	77032629	12	76745750	76745799	OSBPL8	ENSG00000091039	cis	1
rs9442	6330037	0.997882	-0.0848837	12	26488505	12	26490678	26490727	ITPR2	ENSG00000123104	cis	1
rs1841957	2320129	0.99772	-0.0663123	12	10562025	12	10852002	10852051	YBX3	ENSG00000060138	cis	1
rs7295598	3520291	0.997097	0.0903532	12	40524180	12	40758844	40760848	LRRK2	ENSG00000188906	cis	1
rs11063172	6270382	0.996668	-0.0648676	12	4576961	12	4722838	4722887	DYRK4	ENSG00000010219	cis	1
rs705699	6960195	0.995328	0.103307	12	56384804	12	56436284	56436333	RPS26	ENSG00000197728	cis	1
rs7303895	2000392	0.993004	-0.0676644	12	48077073	12	48062755	48062804	RPAP3	ENSG00000005175	cis	1
rs4765829	4850370	0.990822	-0.0905258	12	1720794	12	1756061	1756110	WNT5B	ENSG00000111186	cis	1
rs12870	5220224	0.990668	-0.0613238	12	122692820	12	122692768	122692817	DIABLO	ENSG00000284934-ENSG00000184047	cis	1
rs754179	5420025	0.986295	0.059094	12	110004040	12	109974198	109974247	UBE3B	ENSG00000151148	cis	1
rs12822102	4760097	0.983517	0.105311	12	52261255	12	52211732	52211781	FIGNL2	ENSG00000261308	cis	1
rs328753	1770661	0.978655	0.0551925	12	72186657	12	72180738	72180787	RAB21	ENSG00000080371	cis	1
