## Supplementary material for "EPISPOT: an epigenome-driven approach for detecting and interpreting hotspots in molecular QTL studies": Table S5

### Sheet: rs10784774
name	nAnno	nOverlap	fc	zscore	pvalue	adjp
Tfbs_Uta_K562_Cmyc	988314	29	14.0455	19	8.3e-27	6.3e-25
Tfbs_Haib_K562_Sin3ak20_V0416101	1880433	40	10.182	18.6	7.5e-32	1.1e-29
Tfbs_Haib_K562_Sp2sc643_V0416102	405688	14	16.5184	14.4	8.9e-15	6.7e-14
Tfbs_Haib_K562_Yy1_V0416102	3022315	38	6.01834	13.1	7.3e-22	3.7e-20
Tfbs_Haib_K562_Elf1sc631_V0416102	3128202	38	5.81463	12.8	2.5e-21	9.3e-20
Tfbs_Haib_K562_E2f6_V0416102	3157344	38	5.76096	12.7	3.4e-21	1e-19
Tfbs_Sydh_K562_Nfya	576294	15	12.4589	12.7	8.2e-14	5.4e-13
Tfbs_Haib_K562_Sp1_Pcr1x	1013253	20	9.44811	12.4	2e-15	1.6e-14
Tfbs_Sydh_K562_Pol2_Ifng30	3096247	36	5.56545	12.1	1.7e-19	3.6e-18
Tfbs_Haib_K562_Egr1_V0416101	3588667	39	5.20193	12	3.3e-20	8.4e-19
Tfbs_Sydh_K562_Tbp_Iggmus	2996814	35	5.59038	11.9	5.4e-19	1e-17
Tfbs_Haib_K562_Six5_Pcr1x	515278	13	12.0763	11.6	4.5e-12	2.3e-11
Tfbs_Sydh_K562_Irf1_Ifng6h	2389696	30	6.00913	11.5	4.3e-17	5e-16
Tfbs_Sydh_K562_Pol2	3387051	36	5.08761	11.4	3.2e-18	4.9e-17
Tfbs_Haib_K562_Gabp_V0416101	2025140	27	6.38178	11.4	4.5e-16	4.3e-15
Tfbs_Haib_K562_Taf1_V0416101	2738966	31	5.41761	10.9	2.2e-16	2.2e-15
Tfbs_Haib_K562_Pol24h8_V0416101	3618796	36	4.7618	10.8	2.8e-17	3.9e-16
Tfbs_Uta_K562_Pol2	3867763	37	4.57905	10.7	3.2e-17	4e-16
Tfbs_Sydh_K562_Nfyb	957154	17	8.50159	10.7	1.3e-12	7.3e-12
Tfbs_Sydh_K562_E2f4_Ucd	1473844	21	6.82026	10.4	2.7e-13	1.7e-12
Tfbs_Sydh_K562_Pol2_Ifng6h	3323439	33	4.75291	10.3	9.4e-16	8.4e-15
Tfbs_Haib_K562_Max_V0416102	6462640	48	3.5552	10.2	2e-18	3.4e-17
Tfbs_Sydh_K562_Max_Iggrab	4537284	39	4.11435	10.2	1.3e-16	1.4e-15
Tfbs_Sydh_K562_Pol2_Ifna30	3108622	31	4.77339	10	7.8e-15	6.2e-14
Tfbs_Haib_K562_Ctcflsc98982_V0416101	759895	14	8.81876	9.94	6.1e-11	2.7e-10
Tfbs_Sydh_K562_Ubtfsab1404509_Iggmus	2879839	29	4.82018	9.72	5.4e-14	3.8e-13
Tfbs_Broad_K562_Sap3039731	2882986	29	4.81491	9.71	5.5e-14	3.8e-13
Tfbs_Haib_K562_Zbtb7asc34508_V0416101	3396584	31	4.3687	9.37	8.9e-14	5.6e-13
Tfbs_Sydh_K562_Irf1_Ifna6h	1222042	17	6.6588	9.18	6.9e-11	2.9e-10
Tfbs_Haib_K562_Yy1_V0416101	1944495	22	5.41563	9.12	8e-12	3.9e-11
Tfbs_Sydh_K562_Cmyc	878554	14	7.62768	9.08	4.5e-10	1.7e-09
Tfbs_Haib_K562_Ets1_V0416101	1961348	22	5.36909	9.07	9.6e-12	4.5e-11
Tfbs_Haib_K562_Nrsf_V0416102	1299873	17	6.2601	8.81	1.9e-10	7.6e-10
Tfbs_Sydh_K562_Pol2_Ifna6h	3098563	28	4.32544	8.8	2.3e-12	1.3e-11
Tfbs_Sydh_K562_Nrf1_Iggrab	614720	11	8.56541	8.64	6.7e-09	2.1e-08
Tfbs_Haib_K562_Srf_V0416101	427419	9	10.0791	8.62	2.5e-08	7e-08
Tfbs_Sydh_K562_Cmyc_Ifng30	5143284	37	3.44345	8.57	3.2e-13	1.9e-12
Tfbs_Sydh_K562_Atf3	203535	6	14.1106	8.57	2.8e-07	6.3e-07
Tfbs_Haib_K562_Zbtb33_Pcr1x	351133	8	10.9056	8.52	6.1e-08	1.6e-07
Tfbs_Sydh_K562_Gtf2b	544186	10	8.79601	8.37	2.1e-08	6e-08
Tfbs_Broad_K562_Plu1	3965791	31	3.74167	8.31	5.8e-12	2.9e-11
Tfbs_Sydh_K562_Cfos	774724	12	7.41425	8.24	8.9e-09	2.6e-08
Tfbs_Haib_K562_Atf3_V0416101	1450487	17	5.61007	8.17	1.1e-09	3.8e-09
Tfbs_Sydh_K562_Cmyc_Ifna6h	2118972	21	4.74381	8.09	3e-10	1.2e-09
Tfbs_Sydh_K562_Cmyc_Ifng6h	3697600	29	3.75415	8.03	3.1e-11	1.4e-10
Tfbs_Sydh_K562_Atf106325	1553127	17	5.23932	7.79	3.1e-09	1e-08
Tfbs_Sydh_K562_Mazab85725_Iggrab	5024914	34	3.23879	7.75	2.5e-11	1.1e-10
Tfbs_Sydh_K562_Elk112771_Iggrab	637589	10	7.50745	7.57	1e-07	2.5e-07
Tfbs_Uw_K562_Creb1	2726600	23	4.03775	7.51	1.1e-09	3.8e-09
Tfbs_Haib_K562_Usf1_V0416101	1647531	17	4.93911	7.46	7.6e-09	2.2e-08
Tfbs_Sydh_K562_Yy1_Ucd	774212	11	6.80089	7.45	8.2e-08	2.1e-07
Tfbs_Haib_K562_Pu1_Pcr1x	2001414	19	4.54412	7.43	4.3e-09	1.4e-08
Tfbs_Sydh_K562_E2f6_Ucd	2793797	23	3.94063	7.36	1.7e-09	5.9e-09
Tfbs_Sydh_K562_Cmyc_Iggrab	4388473	30	3.27221	7.28	4.1e-10	1.6e-09
Tfbs_Broad_K562_Hdac1sc6298	3289116	25	3.63826	7.21	1.7e-09	5.9e-09
Tfbs_Broad_K562_Chd1a301218a	2680922	22	3.928	7.17	4.2e-09	1.3e-08
Tfbs_Sydh_K562_Ubfsc13125_Iggmus	1411382	15	5.08721	7.14	3.5e-08	9.7e-08
Tfbs_Haib_K562_Thap1sc98174_V0416101	579831	9	7.42975	7.13	4.1e-07	8.9e-07
Tfbs_Sydh_K562_Irf1_Ifng30	1829622	17	4.44755	6.9	3.7e-08	1e-07
Tfbs_Broad_K562_Phf8a301772a	5883921	34	2.76596	6.69	1.9e-09	6.4e-09
Tfbs_Broad_K562_Rbbp5a300109a	4352328	28	3.07942	6.64	7.2e-09	2.2e-08
Tfbs_Sydh_K562_Chd2ab68301_Iggrab	1221729	13	5.09333	6.64	2.5e-07	5.8e-07
Tfbs_Sydh_K562_Mxi1af4185_Iggrab	1234698	13	5.03983	6.59	2.8e-07	6.3e-07
Tfbs_Haib_K562_Taf7sc101167_V0416101	536432	8	7.13852	6.54	2e-06	4.2e-06
Tfbs_Sydh_K562_Cmyc_Ifna30	1611430	15	4.45567	6.47	2.1e-07	5.1e-07
Tfbs_Sydh_K562_Jund_Iggrab	4157164	26	2.99371	6.2	4.9e-08	1.3e-07
Tfbs_Sydh_K562_Cjun_Ifna30	859800	10	5.56718	6.19	1.9e-06	4e-06
Tfbs_Haib_K562_Pmlsc71910_V0422111	3451362	23	3.18985	6.15	9.9e-08	2.5e-07
Tfbs_Haib_K562_Pol2_V0416101	7720767	37	2.2939	5.77	5.5e-08	1.4e-07
Tfbs_Sydh_K562_Ccnt2	4217508	25	2.83738	5.76	2.7e-07	6.2e-07
Tfbs_Sydh_K562_Hmgn3	3701877	23	2.97399	5.76	3.6e-07	8e-07
Tfbs_Haib_K562_Cbx3sc101004_V0422111	3282801	21	3.06202	5.63	7.4e-07	1.6e-06
Tfbs_Haib_K562_Hdac2sc6296_V0416102	643802	7	5.2045	4.92	6.4e-05	0.00012
Tfbs_Sydh_K562_Tblr1nb600270_Iggrab	1174682	10	4.07486	4.89	3.5e-05	6.9e-05
Tfbs_Sydh_K562_Bhlhe40nb100_Iggrab	2806220	17	2.89975	4.77	1.7e-05	3.5e-05
Tfbs_Sydh_K562_Znf143_Iggrab	2876470	17	2.82893	4.65	2.3e-05	4.8e-05
Tfbs_Broad_K562_Pol2b	3166753	18	2.72077	4.61	2.4e-05	4.8e-05
Tfbs_Haib_K562_Cebpbsc150_V0422111	2530372	15	2.83753	4.36	6.4e-05	0.00012
Tfbs_Haib_K562_Trim28sc81411_V0422111	1868847	12	3.07355	4.19	0.00013	0.00025
Tfbs_Sydh_K562_Gtf2f1ab28179_Iggrab	793951	7	4.22024	4.19	0.00027	0.00047
Tfbs_Haib_K562_Mef2a_V0416101	453622	5	5.27605	4.19	0.0004	0.00067
Tfbs_Sydh_K562_P300_Iggrab	2970449	16	2.57829	4.08	0.00012	0.00024
Tfbs_Sydh_K562_Cjun	829865	7	4.0376	4.04	0.00036	0.00062
Tfbs_Haib_K562_Ctcfc_Pcr1x	3021293	16	2.5349	4.01	0.00015	0.00028
Tfbs_Sydh_K562_Cebpb_Iggrab	3608037	18	2.388	3.99	0.00014	0.00026
Tfbs_Haib_K562_Rad21_V0416102	1732869	11	3.03851	3.96	0.00026	0.00046
Tfbs_Sydh_K562_Usf2_Iggrab	339233	4	5.6441	3.93	0.00076	0.0012
Tfbs_Sydh_K562_Corestsc30189_Iggrab	3963726	19	2.29447	3.92	0.00016	0.00029
Tfbs_Broad_K562_Hdac2a300705a	882120	7	3.79842	3.84	0.00053	0.00087
Tfbs_Haib_K562_Fosl1sc183_V0416101	881760	7	3.79997	3.84	0.00053	0.00087
Tfbs_Uchicago_K562_Ejund	4057656	19	2.24136	3.81	0.00022	0.00039
Tfbs_Sydh_K562_Znf263_Ucd	514150	5	4.65493	3.81	0.00076	0.0012
Tfbs_Haib_K562_Nr2f2sc271940_V0422111	2362690	13	2.63372	3.74	0.00038	0.00065
Tfbs_Uta_K562_Ctcf	2741537	14	2.44437	3.58	0.00053	0.00087
Tfbs_Sydh_K562_Ctcfb_Iggrab	3651072	17	2.22875	3.56	0.00048	0.0008
Tfbs_Sydh_K562_Tal1sc12984_Iggmus	2395845	12	2.39748	3.22	0.0014	0.0022
Tfbs_Sydh_K562_Tblr1ab24550_Iggrab	888299	6	3.23314	3.08	0.0026	0.004
Tfbs_Sydh_K562_Pol2s2_Iggrab	1654466	9	2.60386	3.04	0.0024	0.0037
Tfbs_Haib_K562_Tead4sc101184_V0422111	3775418	16	2.02856	3.03	0.0019	0.003
Tfbs_Sydh_K562_Rfx5_Iggrab	332129	3	4.32362	2.78	0.0053	0.008
Tfbs_Sydh_K562_Stat1_Ifng6h	334958	3	4.2871	2.76	0.0055	0.0081
Tfbs_Sydh_K562_Smc3ab9263_Iggrab	1835582	9	2.34694	2.7	0.005	0.0075
Tfbs_Uchicago_K562_Ehdac8	383192	3	3.74747	2.47	0.0087	0.013
Tfbs_Sydh_K562_Stat1_Ifna30	212020	2	4.5153	2.35	0.01	0.015
Tfbs_Haib_K562_Stat5asc74442_V0422111	1181187	6	2.43145	2.28	0.012	0.017
Tfbs_Sydh_K562_Bach1sc14700_Iggrab	428231	3	3.35333	2.24	0.013	0.018
Tfbs_Sydh_K562_Setdb1_Ucd	687861	4	2.78351	2.16	0.015	0.021
Tfbs_Uw_K562_Ctcf	3233410	12	1.77645	2.1	0.017	0.023
Tfbs_Sydh_K562_Stat2_Ifna30	463068	3	3.10106	2.08	0.016	0.023
Tfbs_Broad_K562_Ctcf	5671261	18	1.51924	1.93	0.024	0.032
Tfbs_Sydh_K562_Arid3asc8821_Iggrab	1242393	5	1.92639	1.52	0.046	0.06
Tfbs_Sydh_K562_Setdb1_Mnased_Ucd	352478	2	2.71601	1.48	0.038	0.051
Tfbs_Broad_K562_Hdac6a301341a	125558	1	3.81231	1.44	0.029	0.039
Tfbs_Sydh_K562_Brg1_Iggmus	649106	3	2.21227	1.42	0.047	0.061
Tfbs_Uchicago_K562_Efos	965562	4	1.98296	1.41	0.052	0.067
Tfbs_Sydh_K562_Cjun_Ifng30	971067	4	1.97171	1.4	0.053	0.067
Tfbs_Sydh_K562_Tf3c110	161054	1	2.97209	1.15	0.045	0.059
Tfbs_Haib_K562_Bclaf101388_Pcr1x	757734	3	1.89512	1.14	0.075	0.092
Tfbs_Haib_K562_Gata2sc267_Pcr1x	1606915	5	1.4894	0.915	0.12	0.14
Tfbs_Sydh_K562_Pol2_Iggmus	2830855	8	1.35271	0.889	0.14	0.16
Tfbs_Sydh_K562_Stat1_Ifna6h	210998	1	2.26858	0.844	0.072	0.09
Tfbs_Sydh_K562_Corestab24166_Iggrab	916350	3	1.56709	0.794	0.13	0.15
Tfbs_Sydh_K562_Nfe2	224941	1	2.12796	0.775	0.081	0.099
Tfbs_Sydh_K562_Stat2_Ifna6h	239495	1	1.99865	0.708	0.09	0.11
Tfbs_Sydh_K562_Gata2_Ucd	1127480	3	1.27364	0.426	0.21	0.24
Tfbs_Uchicago_K562_Ejunb	1633014	4	1.17247	0.325	0.26	0.28
Tfbs_Sydh_K562_Mafkab50322_Iggrab	1656436	4	1.15589	0.296	0.26	0.29
Tfbs_Sydh_K562_Znf274m01_Ucd	457189	1	1.04698	0.0462	0.25	0.28
Tfbs_Sydh_K562_Ini1_Iggmus	461331	1	1.03758	0.0371	0.25	0.28
Tfbs_Sydh_K562_Gata1_Ucd	472922	1	1.01215	0.0121	0.26	0.29
Tfbs_Sydh_K562_Pol2s2	534765	1	0.895097	-0.112	0.31	0.33
Tfbs_Sydh_K562_Rad21	1052933	2	0.909206	-0.136	0.38	0.4
Tfbs_Sydh_K562_Brf1	9700	0	0	-0.142	0.02	0.028
Tfbs_Sydh_K562_Kap1_Ucd	1066697	2	0.897474	-0.155	0.39	0.4
Tfbs_Sydh_K562_Pol3	20578	0	0	-0.207	0.042	0.056
Tfbs_Sydh_K562_Maff_Iggrab	2134861	4	0.896857	-0.224	0.46	0.47
Tfbs_Sydh_K562_Bdp1	28137	0	0	-0.243	0.057	0.072
Tfbs_Sydh_K562_Znf274_Ucd	53702	0	0	-0.335	0.11	0.13
Tfbs_Sydh_K562_Brf2	101496	0	0	-0.461	0.19	0.22
Tfbs_Sydh_K562_Nelfe	102058	0	0	-0.462	0.19	0.22
Tfbs_Sydh_K562_Rpc155	133560	0	0	-0.529	0.24	0.28
Tfbs_Sydh_K562_Tr4_Ucd	137053	0	0	-0.536	0.25	0.28
Tfbs_Haib_K562_Bcl3_Pcr1x	146902	0	0	-0.555	0.26	0.29
Tfbs_Broad_K562_Ezh239875	156968	0	0	-0.574	0.28	0.3
Tfbs_Sydh_K562_Irf1_Ifna30	161356	0	0	-0.582	0.29	0.31
Tfbs_Sydh_K562_Stat1_Ifng30	264360	0	0	-0.746	0.43	0.44
Tfbs_Broad_K562_P300	269579	0	0	-0.753	0.43	0.45
Tfbs_Sydh_K562_Sirt6	278406	0	0	-0.765	0.44	0.45
Tfbs_Sydh_K562_Cjun_Ifna6h	598166	0	0	-1.13	0.72	0.73
Tfbs_Uchicago_K562_Egata2	2111283	2	0.453437	-1.18	0.82	0.82
Tfbs_Sydh_K562_Cjun_Ifng6h	792882	0	0	-1.3	0.81	0.82

### Sheet: rs2168029
name	nAnno	nOverlap	fc	zscore	pvalue	adjp
Tfbs_Uta_K562_Cmyc	991198	19	12.2249	14.2	3.6e-17	1.8e-15
Tfbs_Haib_K562_Sin3ak20_V0416101	1886649	24	8.1128	12.5	2.9e-17	1.8e-15
Tfbs_Haib_K562_Elf1sc631_V0416102	3136764	30	6.09944	11.8	4e-18	6e-16
Tfbs_Haib_K562_Sp2sc643_V0416102	406196	9	14.1305	10.5	8.8e-10	8.9e-09
Tfbs_Sydh_K562_Atf3	203839	6	18.7722	10.1	3.8e-08	2.3e-07
Tfbs_Haib_K562_Six5_Pcr1x	516561	9	11.1115	9.16	8.6e-09	7.2e-08
Tfbs_Haib_K562_Gabp_V0416101	2031024	19	5.96608	9.09	2e-11	4.4e-10
Tfbs_Haib_K562_Egr1_V0416101	3598118	26	4.60838	8.98	1.1e-12	4e-11
Tfbs_Sydh_K562_Tbp_Iggmus	3008338	23	4.87587	8.75	8.9e-12	2.7e-10
Tfbs_Haib_K562_Zbtb33_Pcr1x	352761	7	12.6552	8.71	9e-08	4.8e-07
Tfbs_Sydh_K562_Nfyb	958687	12	7.9828	8.66	2.8e-09	2.7e-08
Tfbs_Sydh_K562_Irf1_Ifng6h	2397616	20	5.31987	8.63	4.9e-11	9.2e-10
Tfbs_Haib_K562_Pu1_Pcr1x	2006915	18	5.71998	8.59	1.4e-10	1.9e-09
Tfbs_Sydh_K562_Nfya	577056	9	9.94661	8.57	2.4e-08	1.7e-07
Tfbs_Sydh_K562_Pol2_Ifng30	3108124	23	4.71933	8.54	1.8e-11	4.4e-10
Tfbs_Haib_K562_Sp1_Pcr1x	1015083	12	7.53929	8.35	5.6e-09	5e-08
Tfbs_Haib_K562_Pol24h8_V0416101	3631924	24	4.2143	8.04	6.7e-11	1.1e-09
Tfbs_Sydh_K562_Pol2	3397986	23	4.31675	8	1.1e-10	1.7e-09
Tfbs_Haib_K562_E2f6_V0416102	3167521	22	4.42949	7.96	1.8e-10	2.3e-09
Tfbs_Haib_K562_Srf_V0416101	429219	7	10.4009	7.75	3.9e-07	1.6e-06
Tfbs_Haib_K562_Yy1_V0416102	3032470	21	4.41645	7.74	5.3e-10	5.7e-09
Tfbs_Sydh_K562_Atf106325	1559148	14	5.72653	7.54	1.4e-08	1.2e-07
Tfbs_Sydh_K562_Cmyc	882418	10	7.2273	7.41	1.2e-07	6.5e-07
Tfbs_Sydh_K562_E2f4_Ucd	1480464	13	5.60011	7.14	5.9e-08	3.3e-07
Tfbs_Haib_K562_Max_V0416102	6480016	31	3.05096	7.13	2.3e-10	2.7e-09
Tfbs_Sydh_K562_Cfos	775982	9	7.39676	7.12	3.7e-07	1.5e-06
Tfbs_Haib_K562_Taf1_V0416101	2749493	18	4.17514	6.83	2.5e-08	1.7e-07
Tfbs_Sydh_K562_Pol2_Ifng6h	3335825	20	3.82364	6.74	1.8e-08	1.4e-07
Tfbs_Sydh_K562_Pol2_Ifna30	3119898	19	3.88386	6.64	3.3e-08	2.2e-07
Tfbs_Haib_K562_Usf1_V0416101	1652110	13	5.01828	6.6	2.2e-07	1e-06
Tfbs_Sydh_K562_Cmyc_Ifna6h	2127582	15	4.4963	6.56	1.3e-07	6.5e-07
Tfbs_Haib_K562_Atf3_V0416101	1455620	12	5.25756	6.55	3.6e-07	1.5e-06
Tfbs_Haib_K562_Thap1sc98174_V0416101	581436	7	7.67798	6.42	3.7e-06	1.2e-05
Tfbs_Haib_K562_Ets1_V0416101	1967552	14	4.53787	6.37	3e-07	1.3e-06
Tfbs_Haib_K562_Nrsf_V0416102	1305170	11	5.37497	6.36	8e-07	3.1e-06
Tfbs_Uta_K562_Pol2	3882214	21	3.44977	6.35	4.9e-08	2.9e-07
Tfbs_Uw_K562_Creb1	2737322	17	3.96072	6.35	1.3e-07	6.5e-07
Tfbs_Sydh_K562_Max_Iggrab	4549502	23	3.22415	6.3	3.7e-08	2.3e-07
Tfbs_Haib_K562_Zbtb7asc34508_V0416101	3404397	19	3.5593	6.18	1.4e-07	6.6e-07
Tfbs_Sydh_K562_Cmyc_Ifna30	1617245	12	4.73212	6.06	1.2e-06	4.2e-06
Tfbs_Sydh_K562_Irf1_Ifna6h	1227932	10	5.19369	5.91	3.1e-06	1e-05
Tfbs_Sydh_K562_Pol2_Ifna6h	3112298	17	3.48352	5.71	8.9e-07	3.3e-06
Tfbs_Sydh_K562_Cmyc_Ifng30	5159069	23	2.8432	5.61	4e-07	1.6e-06
Tfbs_Broad_K562_Sap3039731	2891344	16	3.52916	5.59	1.5e-06	5.4e-06
Tfbs_Sydh_K562_Jund_Iggrab	4172905	20	3.05663	5.55	8.1e-07	3.1e-06
Tfbs_Sydh_K562_Cmyc_Ifng6h	3709760	18	3.09441	5.3	2.5e-06	8.6e-06
Tfbs_Haib_K562_Yy1_V0416101	1949389	12	3.92585	5.24	8.9e-06	2.7e-05
Tfbs_Sydh_K562_Chd2ab68301_Iggrab	1225959	9	4.68185	5.18	2.1e-05	5.8e-05
Tfbs_Sydh_K562_Nrf1_Iggrab	615838	6	6.21349	5.16	5.2e-05	0.00014
Tfbs_Sydh_K562_Ubtfsab1404509_Iggmus	2890840	15	3.30916	5.1	7.3e-06	2.3e-05
Tfbs_Sydh_K562_Elk112771_Iggrab	640249	6	5.97658	5.03	6.6e-05	0.00018
Tfbs_Broad_K562_Plu1	3979631	18	2.88457	4.96	7e-06	2.2e-05
Tfbs_Sydh_K562_Cmyc_Iggrab	4401581	19	2.75293	4.88	7.8e-06	2.4e-05
Tfbs_Haib_K562_Fosl1sc183_V0416101	884609	7	5.04658	4.82	7.3e-05	0.00019
Tfbs_Sydh_K562_Mazab85725_Iggrab	5038528	20	2.53149	4.6	1.6e-05	4.8e-05
Tfbs_Haib_K562_Cbx3sc101004_V0422111	3297885	15	2.90072	4.51	3.7e-05	0.0001
Tfbs_Sydh_K562_Gtf2b	546706	5	5.83266	4.5	0.00022	0.00056
Tfbs_Haib_K562_Ctcflsc98982_V0416101	761691	6	5.02369	4.44	0.00019	0.00049
Tfbs_Haib_K562_Pol2_V0416101	7746256	26	2.14058	4.42	1.6e-05	4.8e-05
Tfbs_Broad_K562_Phf8a301772a	5902209	21	2.26911	4.17	5.4e-05	0.00015
Tfbs_Sydh_K562_Cjun_Ifna30	863704	6	4.43034	4.03	0.00041	0.001
Tfbs_Sydh_K562_E2f6_Ucd	2801677	12	2.73158	3.76	0.00036	0.00088
Tfbs_Sydh_K562_Mxi1af4185_Iggrab	1238585	7	3.60432	3.69	0.0007	0.0016
Tfbs_Sydh_K562_Hmgn3	3713099	14	2.4046	3.55	0.00051	0.0012
Tfbs_Sydh_K562_P300_Iggrab	2979449	12	2.5686	3.52	0.00064	0.0015
Tfbs_Sydh_K562_Yy1_Ucd	776935	5	4.10427	3.46	0.0014	0.003
Tfbs_Haib_K562_Taf7sc101167_V0416101	540077	4	4.7234	3.45	0.0016	0.0033
Tfbs_Broad_K562_Chd1a301218a	2689905	11	2.60799	3.42	0.00088	0.002
Tfbs_Haib_K562_Pmlsc71910_V0422111	3466000	13	2.39202	3.39	0.00082	0.0019
Tfbs_Sydh_K562_Usf2_Iggrab	340043	3	5.6265	3.39	0.0021	0.004
Tfbs_Broad_K562_Rbbp5a300109a	4368787	15	2.18968	3.3	0.00094	0.0021
Tfbs_Sydh_K562_Ubfsc13125_Iggmus	1417571	7	3.14923	3.26	0.0017	0.0033
Tfbs_Sydh_K562_Cjun	833267	5	3.82681	3.26	0.002	0.0039
Tfbs_Sydh_K562_Bhlhe40nb100_Iggrab	2813505	11	2.49342	3.25	0.0013	0.0028
Tfbs_Uchicago_K562_Ejund	4074718	14	2.1912	3.17	0.0013	0.0029
Tfbs_Sydh_K562_Znf143_Iggrab	2884160	11	2.43234	3.16	0.0016	0.0033
Tfbs_Broad_K562_Hdac1sc6298	3297023	12	2.32119	3.13	0.0016	0.0033
Tfbs_Sydh_K562_Tblr1nb600270_Iggrab	1179386	6	3.24449	3.1	0.0025	0.0047
Tfbs_Sydh_K562_Irf1_Ifng30	1835542	8	2.77956	3.09	0.0022	0.0042
Tfbs_Sydh_K562_Ccnt2	4230669	14	2.11042	3.02	0.0019	0.0039
Tfbs_Haib_K562_Trim28sc81411_V0422111	1880036	8	2.71378	3.01	0.0026	0.0048
Tfbs_Haib_K562_Hdac2sc6296_V0416102	645930	4	3.94935	2.99	0.0035	0.0063
Tfbs_Sydh_K562_Stat1_Ifna30	213100	2	5.98546	2.89	0.0047	0.008
Tfbs_Sydh_K562_Corestsc30189_Iggrab	3975192	13	2.08562	2.85	0.003	0.0055
Tfbs_Haib_K562_Nr2f2sc271940_V0422111	2373157	9	2.41861	2.82	0.0037	0.0065
Tfbs_Broad_K562_Pol2b	3181916	11	2.20473	2.8	0.0036	0.0065
Tfbs_Sydh_K562_Cebpb_Iggrab	3624318	12	2.11157	2.78	0.0037	0.0065
Tfbs_Sydh_K562_Tal1sc12984_Iggmus	2403776	9	2.38781	2.78	0.0041	0.0071
Tfbs_Haib_K562_Mef2a_V0416101	455953	3	4.19616	2.72	0.0058	0.0097
Tfbs_Haib_K562_Tead4sc101184_V0422111	3790807	12	2.01883	2.61	0.0054	0.0092
Tfbs_Sydh_K562_Gtf2f1ab28179_Iggrab	796993	4	3.20078	2.48	0.0083	0.014
Tfbs_Sydh_K562_Znf263_Ucd	515082	3	3.71446	2.46	0.0088	0.015
Tfbs_Haib_K562_Stat5asc74442_V0422111	1185769	5	2.68918	2.34	0.011	0.017
Tfbs_Sydh_K562_Pol2s2_Iggrab	1662409	6	2.30178	2.15	0.015	0.024
Tfbs_Haib_K562_Cebpbsc150_V0422111	2544328	8	2.00525	2.07	0.017	0.027
Tfbs_Sydh_K562_Rfx5_Iggrab	334879	2	3.80884	2.04	0.016	0.025
Tfbs_Uchicago_K562_Efos	967723	4	2.63609	2.04	0.018	0.028
Tfbs_Sydh_K562_Stat1_Ifng6h	337646	2	3.77763	2.03	0.016	0.026
Tfbs_Sydh_K562_Setdb1_Mnased_Ucd	354306	2	3.6	1.95	0.018	0.028
Tfbs_Sydh_K562_Setdb1_Ucd	690721	3	2.76993	1.86	0.023	0.035
Tfbs_Uchicago_K562_Ehdac8	384860	2	3.31419	1.81	0.023	0.034
Tfbs_Sydh_K562_Tf3c110	161528	1	3.94823	1.49	0.027	0.04
Tfbs_Sydh_K562_Cjun_Ifng30	976027	3	1.96024	1.2	0.067	0.097
Tfbs_Sydh_K562_Stat1_Ifna6h	213798	1	2.98296	1.15	0.045	0.065
Tfbs_Haib_K562_Ctcfc_Pcr1x	3029195	7	1.47374	1.07	0.1	0.14
Tfbs_Sydh_K562_Stat2_Ifna6h	241439	1	2.64146	1.01	0.055	0.08
Tfbs_Sydh_K562_Ctcfb_Iggrab	3659793	8	1.39407	0.989	0.12	0.16
Tfbs_Haib_K562_Gata2sc267_Pcr1x	1613058	4	1.58147	0.944	0.11	0.15
Tfbs_Uta_K562_Ctcf	2748234	6	1.39235	0.843	0.14	0.19
Tfbs_Broad_K562_Hdac2a300705a	885970	2	1.43967	0.524	0.16	0.22
Tfbs_Sydh_K562_Tblr1ab24550_Iggrab	893099	2	1.42817	0.512	0.16	0.22
Tfbs_Sydh_K562_Znf274m01_Ucd	459352	1	1.38837	0.331	0.16	0.22
Tfbs_Sydh_K562_Stat2_Ifna30	466984	1	1.36568	0.315	0.17	0.22
Tfbs_Sydh_K562_Gata1_Ucd	474497	1	1.34406	0.299	0.17	0.23
Tfbs_Uchicago_K562_Ejunb	1640374	3	1.16635	0.272	0.26	0.33
Tfbs_Sydh_K562_Rad21	1056261	2	1.20756	0.271	0.23	0.3
Tfbs_Sydh_K562_Pol2_Iggmus	2842089	5	1.12197	0.267	0.29	0.36
Tfbs_Sydh_K562_Kap1_Ucd	1067637	2	1.1947	0.255	0.23	0.31
Tfbs_Sydh_K562_Mafkab50322_Iggrab	1660916	3	1.15193	0.25	0.26	0.33
Tfbs_Sydh_K562_Gata2_Ucd	1131910	2	1.12686	0.171	0.26	0.33
Tfbs_Haib_K562_Rad21_V0416102	1736831	3	1.10158	0.171	0.29	0.36
Tfbs_Sydh_K562_Smc3ab9263_Iggrab	1840357	3	1.03961	0.0689	0.33	0.4
Tfbs_Uw_K562_Ctcf	3241103	5	0.983848	-0.038	0.6	0.68
Tfbs_Sydh_K562_Brf1	9956	0	0	-0.125	0.98	0.98
Tfbs_Haib_K562_Bclaf101388_Pcr1x	760694	1	0.83838	-0.178	0.66	0.73
Tfbs_Sydh_K562_Pol3	21394	0	0	-0.183	0.97	0.97
Tfbs_Sydh_K562_Bdp1	28363	0	0	-0.211	0.96	0.97
Tfbs_Sydh_K562_Znf274_Ucd	53899	0	0	-0.291	0.92	0.94
Tfbs_Broad_K562_Ctcf	5685087	8	0.897436	-0.33	0.46	0.53
Tfbs_Sydh_K562_Corestab24166_Iggrab	920622	1	0.692739	-0.373	0.58	0.65
Tfbs_Sydh_K562_Brf2	101760	0	0	-0.4	0.85	0.88
Tfbs_Sydh_K562_Nelfe	102058	0	0	-0.401	0.85	0.88
Tfbs_Broad_K562_Hdac6a301341a	125828	0	0	-0.445	0.82	0.85
Tfbs_Sydh_K562_Rpc155	134538	0	0	-0.46	0.81	0.85
Tfbs_Sydh_K562_Tr4_Ucd	137513	0	0	-0.465	0.81	0.85
Tfbs_Haib_K562_Bcl3_Pcr1x	147902	0	0	-0.482	0.79	0.84
Tfbs_Broad_K562_Ezh239875	157378	0	0	-0.498	0.78	0.84
Tfbs_Sydh_K562_Irf1_Ifna30	161666	0	0	-0.504	0.78	0.84
Tfbs_Sydh_K562_Nfe2	225613	0	0	-0.596	0.7	0.76
Tfbs_Sydh_K562_Stat1_Ifng30	265640	0	0	-0.647	0.66	0.73
Tfbs_Broad_K562_P300	272093	0	0	-0.655	0.65	0.72
Tfbs_Sydh_K562_Sirt6	279106	0	0	-0.664	0.64	0.72
Tfbs_Sydh_K562_Arid3asc8821_Iggrab	1248153	1	0.510955	-0.695	0.41	0.49
Tfbs_Uchicago_K562_Egata2	2120749	2	0.601439	-0.746	0.35	0.42
Tfbs_Sydh_K562_Maff_Iggrab	2140703	2	0.595833	-0.761	0.34	0.42
Tfbs_Sydh_K562_Bach1sc14700_Iggrab	429831	0	0	-0.825	0.51	0.58
Tfbs_Sydh_K562_Ini1_Iggmus	465083	0	0	-0.859	0.48	0.55
Tfbs_Sydh_K562_Pol2s2	539634	0	0	-0.926	0.43	0.5
Tfbs_Sydh_K562_Cjun_Ifna6h	600294	0	0	-0.977	0.39	0.46
Tfbs_Sydh_K562_Brg1_Iggmus	652970	0	0	-1.02	0.36	0.43
Tfbs_Sydh_K562_Cjun_Ifng6h	795602	0	0	-1.13	0.28	0.36

### Sheet: rs6581889
name	nAnno	nOverlap	fc	zscore	pvalue	adjp
Tfbs_Uta_K562_Cmyc	993278	15	13.4261	13.3	7.3e-15	5.5e-13
Tfbs_Haib_K562_Elf1sc631_V0416102	3145311	23	6.50122	10.8	2.7e-15	4.1e-13
Tfbs_Sydh_K562_Atf3	204307	5	21.7579	9.98	1.2e-07	1.5e-06
Tfbs_Haib_K562_Sin3ak20_V0416101	1891106	16	7.52203	9.74	9.7e-12	4.9e-10
Tfbs_Haib_K562_Six5_Pcr1x	517269	7	12.0313	8.47	1.1e-07	1.5e-06
Tfbs_Sydh_K562_Cmyc	884238	9	9.04907	8.12	4.5e-08	8.4e-07
Tfbs_Haib_K562_Srf_V0416101	430639	6	12.3871	7.97	5.4e-07	5.4e-06
Tfbs_Sydh_K562_Tbp_Iggmus	3015006	17	5.01293	7.68	1.5e-09	5.3e-08
Tfbs_Haib_K562_Yy1_V0416102	3039147	17	4.97311	7.64	1.8e-09	5.3e-08
Tfbs_Sydh_K562_Irf1_Ifng6h	2402933	14	5.17985	7.08	3.1e-08	6.6e-07
Tfbs_Sydh_K562_Nfyb	959649	8	7.41154	6.74	1.1e-06	1e-05
Tfbs_Haib_K562_Egr1_V0416101	3605780	17	4.19161	6.73	2.6e-08	6.5e-07
Tfbs_Haib_K562_Gabp_V0416101	2036723	12	5.23818	6.58	2.5e-07	2.7e-06
Tfbs_Sydh_K562_Pol2	3403958	16	4.17894	6.5	7.3e-08	1.2e-06
Tfbs_Haib_K562_E2f6_V0416102	3173194	15	4.20267	6.3	1.8e-07	2.1e-06
Tfbs_Sydh_K562_Cmyc_Ifna30	1620157	10	5.48749	6.18	1.4e-06	1.2e-05
Tfbs_Haib_K562_Max_V0416102	6495568	22	3.01118	5.93	7.8e-08	1.2e-06
Tfbs_Sydh_K562_Cmyc_Ifna6h	2130514	11	4.59028	5.71	2.9e-06	2.5e-05
Tfbs_Sydh_K562_Atf106325	1562286	9	5.12168	5.57	7.6e-06	4.8e-05
Tfbs_Haib_K562_Sp1_Pcr1x	1016593	7	6.12184	5.55	1.6e-05	8.2e-05
Tfbs_Haib_K562_Nrsf_V0416102	1306550	8	5.44371	5.48	1.3e-05	6.8e-05
Tfbs_Sydh_K562_Nfya	577863	5	7.69265	5.43	4.6e-05	0.00021
Tfbs_Haib_K562_Yy1_V0416101	1954242	10	4.54938	5.39	8.3e-06	5e-05
Tfbs_Haib_K562_Usf1_V0416101	1654967	9	4.83486	5.34	1.3e-05	6.8e-05
Tfbs_Haib_K562_Pu1_Pcr1x	2010167	10	4.42281	5.28	1.1e-05	6.3e-05
Tfbs_Uw_K562_Creb1	2742008	12	3.89084	5.26	6.8e-06	4.7e-05
Tfbs_Haib_K562_Sp2sc643_V0416102	407281	4	8.73166	5.26	9.6e-05	0.0004
Tfbs_Haib_K562_Taf1_V0416101	2755426	12	3.87189	5.24	7.2e-06	4.7e-05
Tfbs_Haib_K562_Pol24h8_V0416101	3639416	14	3.42001	5.13	6.1e-06	4.6e-05
Tfbs_Sydh_K562_Max_Iggrab	4560674	16	3.11905	5.09	4.5e-06	3.6e-05
Tfbs_Sydh_K562_Elk112771_Iggrab	642149	5	6.92253	5.07	8.2e-05	0.00035
Tfbs_Haib_K562_Atf3_V0416101	1458361	8	4.87703	5.06	3.1e-05	0.00015
Tfbs_Sydh_K562_Ubtfsab1404509_Iggmus	2896705	12	3.68305	5.02	1.2e-05	6.8e-05
Tfbs_Sydh_K562_Jund_Iggrab	4183613	15	3.18765	5.01	7e-06	4.7e-05
Tfbs_Sydh_K562_Irf1_Ifna6h	1231796	7	5.05231	4.84	6.3e-05	0.00028
Tfbs_Sydh_K562_Pol2_Ifng30	3114333	12	3.42568	4.72	2.7e-05	0.00013
Tfbs_Sydh_K562_Yy1_Ucd	778723	5	5.70844	4.45	0.00023	0.00086
Tfbs_Sydh_K562_E2f4_Ucd	1482761	7	4.19718	4.21	0.00023	0.00086
Tfbs_Haib_K562_Thap1sc98174_V0416101	582306	4	6.10716	4.16	0.00049	0.0015
Tfbs_Sydh_K562_Pol2_Ifna30	3126427	11	3.12806	4.15	0.00013	0.00052
Tfbs_Haib_K562_Zbtb33_Pcr1x	353785	3	7.53898	4.14	0.00068	0.002
Tfbs_Sydh_K562_Cmyc_Ifng30	5170827	15	2.57906	4.07	9.8e-05	0.0004
Tfbs_Haib_K562_Fosl1sc183_V0416101	886919	5	5.01207	4.05	0.00046	0.0015
Tfbs_Sydh_K562_Cmyc_Ifng6h	3718861	12	2.86881	4.01	0.00017	0.00064
Tfbs_Sydh_K562_Nrf1_Iggrab	616739	4	5.7662	4	0.00064	0.0019
Tfbs_Haib_K562_Ets1_V0416101	1972724	8	3.60541	3.98	0.00031	0.001
Tfbs_Sydh_K562_Mxi1af4185_Iggrab	1239961	6	4.30204	3.96	0.00045	0.0014
Tfbs_Sydh_K562_Pol2_Ifng6h	3342474	11	2.92587	3.9	0.00025	0.00088
Tfbs_Broad_K562_Sap3039731	2898426	10	3.06739	3.87	0.00029	0.001
Tfbs_Uta_K562_Pol2	3890056	12	2.74256	3.83	0.00026	0.00091
Tfbs_Broad_K562_Plu1	3987701	12	2.6754	3.74	0.00033	0.0011
Tfbs_Sydh_K562_Stat1_Ifna30	214540	2	8.28805	3.59	0.0019	0.0046
Tfbs_Sydh_K562_Ubfsc13125_Iggmus	1421291	6	3.75318	3.54	0.001	0.0027
Tfbs_Haib_K562_Mef2a_V0416101	457626	3	5.82829	3.48	0.0018	0.0045
Tfbs_Haib_K562_Ctcflsc98982_V0416101	763713	4	4.65651	3.42	0.0016	0.0043
Tfbs_Haib_K562_Cbx3sc101004_V0422111	3306822	10	2.68856	3.4	0.0009	0.0026
Tfbs_Sydh_K562_Cfos	777705	4	4.57273	3.37	0.0018	0.0045
Tfbs_Sydh_K562_Cmyc_Iggrab	4410546	12	2.41891	3.35	0.00087	0.0025
Tfbs_Haib_K562_Zbtb7asc34508_V0416101	3411232	10	2.60627	3.29	0.0012	0.0031
Tfbs_Sydh_K562_Mazab85725_Iggrab	5049592	13	2.28885	3.28	0.00095	0.0027
Tfbs_Sydh_K562_Znf263_Ucd	515788	3	5.17107	3.2	0.0027	0.0062
Tfbs_Sydh_K562_Cjun	834362	4	4.26222	3.19	0.0024	0.0056
Tfbs_Uchicago_K562_Ejund	4082259	11	2.39565	3.15	0.0015	0.0039
Tfbs_Sydh_K562_Cjun_Ifna30	865168	4	4.11046	3.1	0.0028	0.0064
Tfbs_Sydh_K562_Gtf2b	547875	3	4.86822	3.06	0.0034	0.0075
Tfbs_Sydh_K562_Pol2_Ifna6h	3117865	9	2.56635	3.05	0.0021	0.005
Tfbs_Sydh_K562_Ccnt2	4240327	11	2.30634	3.01	0.0021	0.005
Tfbs_Sydh_K562_Hmgn3	3722838	10	2.38812	2.98	0.0023	0.0055
Tfbs_Sydh_K562_Znf143_Iggrab	2890593	8	2.46056	2.73	0.0044	0.0097
Tfbs_Haib_K562_Trim28sc81411_V0422111	1884196	6	2.83111	2.73	0.0048	0.01
Tfbs_Haib_K562_Nr2f2sc271940_V0422111	2380515	7	2.61432	2.72	0.0047	0.01
Tfbs_Haib_K562_Pmlsc71910_V0422111	3474672	9	2.30282	2.69	0.0046	0.01
Tfbs_Haib_K562_Hdac2sc6296_V0416102	647777	3	4.11743	2.68	0.006	0.012
Tfbs_Sydh_K562_P300_Iggrab	2987782	8	2.38052	2.63	0.0055	0.011
Tfbs_Sydh_K562_Stat1_Ifng6h	338990	2	5.24534	2.63	0.0066	0.013
Tfbs_Sydh_K562_Usf2_Iggrab	340043	2	5.2291	2.63	0.0067	0.013
Tfbs_Sydh_K562_Setdb1_Mnased_Ucd	356087	2	4.9935	2.54	0.0076	0.015
Tfbs_Sydh_K562_Setdb1_Ucd	692173	3	3.85334	2.54	0.0076	0.015
Tfbs_Uchicago_K562_Ehdac8	385416	2	4.61351	2.39	0.0094	0.018
Tfbs_Haib_K562_Pol2_V0416101	7761540	15	1.7182	2.36	0.0084	0.016
Tfbs_Broad_K562_Chd1a301218a	2695898	7	2.30848	2.36	0.0097	0.018
Tfbs_Sydh_K562_Tblr1nb600270_Iggrab	1183754	4	3.0042	2.35	0.01	0.019
Tfbs_Sydh_K562_Pol2s2_Iggrab	1665609	5	2.66887	2.33	0.011	0.019
Tfbs_Broad_K562_Hdac1sc6298	3302511	8	2.15366	2.32	0.01	0.019
Tfbs_Sydh_K562_Chd2ab68301_Iggrab	1228431	4	2.89494	2.26	0.012	0.021
Tfbs_Sydh_K562_Corestsc30189_Iggrab	3985597	9	2.00761	2.25	0.012	0.021
Tfbs_Broad_K562_Phf8a301772a	5916297	12	1.80328	2.24	0.011	0.02
Tfbs_Sydh_K562_E2f6_Ucd	2807422	7	2.21677	2.24	0.012	0.021
Tfbs_Sydh_K562_Irf1_Ifng30	1840403	5	2.41539	2.08	0.017	0.028
Tfbs_Sydh_K562_Tal1sc12984_Iggmus	2408191	6	2.21509	2.06	0.017	0.029
Tfbs_Broad_K562_Rbbp5a300109a	4377319	9	1.82795	1.94	0.022	0.036
Tfbs_Haib_K562_Cebpbsc150_V0422111	2551062	6	2.09103	1.91	0.023	0.037
Tfbs_Haib_K562_Tead4sc101184_V0422111	3801343	8	1.87104	1.89	0.024	0.039
Tfbs_Broad_K562_Pol2b	3189338	7	1.95132	1.88	0.025	0.039
Tfbs_Haib_K562_Taf7sc101167_V0416101	541553	2	3.28337	1.79	0.023	0.037
Tfbs_Sydh_K562_Bhlhe40nb100_Iggrab	2819496	6	1.89195	1.65	0.037	0.057
Tfbs_Sydh_K562_Stat1_Ifna6h	214498	1	4.14484	1.55	0.024	0.039
Tfbs_Sydh_K562_Ctcfb_Iggrab	3667165	7	1.69706	1.48	0.05	0.076
Tfbs_Haib_K562_Stat5asc74442_V0422111	1189050	3	2.24312	1.46	0.044	0.068
Tfbs_Haib_K562_Ctcfc_Pcr1x	3036334	6	1.75684	1.45	0.052	0.077
Tfbs_Sydh_K562_Stat2_Ifna6h	242411	1	3.66757	1.4	0.031	0.048
Tfbs_Sydh_K562_Gtf2f1ab28179_Iggrab	797801	2	2.22877	1.18	0.061	0.089
Tfbs_Uta_K562_Ctcf	2754532	5	1.61381	1.12	0.087	0.13
Tfbs_Sydh_K562_Rfx5_Iggrab	334879	1	2.65487	1.02	0.055	0.081
Tfbs_Broad_K562_Hdac2a300705a	888420	2	2.00144	1.01	0.078	0.11
Tfbs_Sydh_K562_Cebpb_Iggrab	3632716	6	1.46842	0.992	0.11	0.15
Tfbs_Uchicago_K562_Efos	969796	2	1.8335	0.881	0.096	0.14
Tfbs_Haib_K562_Rad21_V0416102	1740712	3	1.53223	0.761	0.13	0.18
Tfbs_Sydh_K562_Rad21	1059410	2	1.6784	0.75	0.12	0.16
Tfbs_Sydh_K562_Kap1_Ucd	1070201	2	1.66148	0.735	0.12	0.16
Tfbs_Sydh_K562_Smc3ab9263_Iggrab	1844005	3	1.44641	0.658	0.15	0.21
Tfbs_Sydh_K562_Stat2_Ifna30	468052	1	1.89949	0.656	0.097	0.14
Tfbs_Broad_K562_Ctcf	5695852	7	1.09262	0.253	0.31	0.39
Tfbs_Uw_K562_Ctcf	3247507	4	1.09507	0.189	0.3	0.38
Tfbs_Haib_K562_Gata2sc267_Pcr1x	1617310	2	1.09943	0.137	0.27	0.36
Tfbs_Sydh_K562_Mafkab50322_Iggrab	1664222	2	1.06844	0.0956	0.29	0.37
Tfbs_Sydh_K562_Corestab24166_Iggrab	923922	1	0.962267	-0.0389	0.72	0.81
Tfbs_Sydh_K562_Cjun_Ifng30	976957	1	0.910029	-0.0955	0.7	0.79
Tfbs_Sydh_K562_Brf1	9956	0	0	-0.106	0.99	0.99
Tfbs_Sydh_K562_Pol2_Iggmus	2847289	3	0.936743	-0.117	0.6	0.69
Tfbs_Sydh_K562_Pol3	21394	0	0	-0.155	0.98	0.98
Tfbs_Sydh_K562_Bdp1	28363	0	0	-0.179	0.97	0.98
Tfbs_Sydh_K562_Znf274_Ucd	54744	0	0	-0.248	0.94	0.96
Tfbs_Sydh_K562_Brf2	102024	0	0	-0.339	0.89	0.92
Tfbs_Sydh_K562_Nelfe	102058	0	0	-0.339	0.89	0.92
Tfbs_Broad_K562_Hdac6a301341a	125828	0	0	-0.377	0.87	0.9
Tfbs_Sydh_K562_Rpc155	135269	0	0	-0.391	0.86	0.9
Tfbs_Sydh_K562_Tr4_Ucd	137513	0	0	-0.394	0.86	0.9
Tfbs_Haib_K562_Bcl3_Pcr1x	147902	0	0	-0.409	0.85	0.9
Tfbs_Broad_K562_Ezh239875	157788	0	0	-0.422	0.84	0.9
Tfbs_Sydh_K562_Tf3c110	162405	0	0	-0.428	0.83	0.9
Tfbs_Sydh_K562_Irf1_Ifna30	163216	0	0	-0.429	0.83	0.9
Tfbs_Sydh_K562_Nfe2	226285	0	0	-0.506	0.77	0.85
Tfbs_Sydh_K562_Stat1_Ifng30	266280	0	0	-0.549	0.74	0.82
Tfbs_Broad_K562_P300	272477	0	0	-0.555	0.74	0.82
Tfbs_Sydh_K562_Sirt6	279806	0	0	-0.563	0.73	0.82
Tfbs_Uchicago_K562_Ejunb	1643318	1	0.541015	-0.637	0.44	0.54
Tfbs_Sydh_K562_Bach1sc14700_Iggrab	431208	0	0	-0.7	0.61	0.7
Tfbs_Sydh_K562_Znf274m01_Ucd	462352	0	0	-0.725	0.59	0.69
Tfbs_Sydh_K562_Ini1_Iggmus	466155	0	0	-0.728	0.59	0.69
Tfbs_Sydh_K562_Gata1_Ucd	475821	0	0	-0.736	0.58	0.69
Tfbs_Sydh_K562_Pol2s2	539634	0	0	-0.784	0.54	0.65
Tfbs_Sydh_K562_Cjun_Ifna6h	601814	0	0	-0.829	0.51	0.61
Tfbs_Sydh_K562_Brg1_Iggmus	653614	0	0	-0.864	0.48	0.58
Tfbs_Uchicago_K562_Egata2	2126799	1	0.418027	-0.924	0.3	0.38
Tfbs_Sydh_K562_Maff_Iggrab	2144893	1	0.414501	-0.934	0.3	0.38
Tfbs_Haib_K562_Bclaf101388_Pcr1x	764024	0	0	-0.936	0.42	0.52
Tfbs_Sydh_K562_Cjun_Ifng6h	797302	0	0	-0.956	0.4	0.5
Tfbs_Sydh_K562_Tblr1ab24550_Iggrab	894299	0	0	-1.01	0.36	0.45
Tfbs_Sydh_K562_Gata2_Ucd	1134207	0	0	-1.15	0.27	0.36
Tfbs_Sydh_K562_Arid3asc8821_Iggrab	1250673	0	0	-1.2	0.24	0.32

### Sheet: rs10860784
name	nAnno	nOverlap	fc	zscore	pvalue	adjp
Tfbs_Haib_K562_Sin3ak20_V0416101	1892797	13	7.39147	8.68	7e-10	1.1e-07
Tfbs_Uta_K562_Cmyc	993278	8	8.66784	7.46	2.5e-07	6.4e-06
Tfbs_Sydh_K562_Pol2_Ifng30	3116150	15	5.18041	7.4	5.6e-09	2.4e-07
Tfbs_Haib_K562_Elf1sc631_V0416102	3146276	15	5.13081	7.35	6.4e-09	2.4e-07
Tfbs_Haib_K562_Egr1_V0416101	3606442	16	4.77455	7.24	5.5e-09	2.4e-07
Tfbs_Haib_K562_Pol24h8_V0416101	3637352	15	4.4381	6.62	5e-08	1.5e-06
Tfbs_Haib_K562_E2f6_V0416102	3173681	13	4.4083	6.09	4.6e-07	9.9e-06
Tfbs_Haib_K562_Sp2sc643_V0416102	406877	4	10.5801	5.92	3.7e-05	0.00041
Tfbs_Haib_K562_Yy1_V0416102	3036672	12	4.2528	5.68	1.9e-06	3.6e-05
Tfbs_Haib_K562_Nrsf_V0416102	1306158	7	5.76758	5.34	2.2e-05	0.00034
Tfbs_Haib_K562_Six5_Pcr1x	517741	4	8.31455	5.11	0.00012	0.00085
Tfbs_Sydh_K562_Tbp_Iggmus	3015715	11	3.92549	5.09	1.1e-05	0.00019
Tfbs_Sydh_K562_Yy1_Ucd	778575	5	6.91132	5.08	7.8e-05	0.00065
Tfbs_Haib_K562_Taf7sc101167_V0416101	540765	4	7.96055	4.97	0.00014	0.00095
Tfbs_Sydh_K562_E2f4_Ucd	1484256	7	5.07552	4.88	5.5e-05	0.00052
Tfbs_Sydh_K562_Nfya	578229	4	7.44478	4.76	0.00019	0.001
Tfbs_Sydh_K562_Irf1_Ifng6h	2404013	9	4.029	4.67	5.1e-05	0.00051
Tfbs_Sydh_K562_Cmyc	882782	5	6.09548	4.67	0.00015	0.00095
Tfbs_Uta_K562_Pol2	3891194	12	3.31887	4.64	2.9e-05	0.00036
Tfbs_Sydh_K562_Pol2	3406542	11	3.47513	4.6	3.8e-05	0.00041
Tfbs_Haib_K562_Pu1_Pcr1x	2010179	8	4.28299	4.6	7.4e-05	0.00065
Tfbs_Haib_K562_Gabp_V0416101	2035986	8	4.2287	4.56	8.2e-05	0.00065
Tfbs_Haib_K562_Usf1_V0416101	1654409	7	4.55351	4.5	0.00012	0.00085
Tfbs_Sydh_K562_Elk112771_Iggrab	641769	4	6.70769	4.44	0.00031	0.0016
Tfbs_Haib_K562_Max_V0416102	6497250	16	2.65022	4.42	2.5e-05	0.00035
Tfbs_Haib_K562_Sp1_Pcr1x	1016682	5	5.29269	4.23	0.00033	0.0016
Tfbs_Haib_K562_Taf1_V0416101	2755990	9	3.51444	4.17	0.00016	0.00095
Tfbs_Sydh_K562_Pol2_Ifng6h	3344630	10	3.21768	4.08	0.00016	0.00095
Tfbs_Sydh_K562_Stat1_Ifna30	213980	2	10.0588	4.05	0.0011	0.0039
Tfbs_Haib_K562_Zbtb7asc34508_V0416101	3410959	10	3.15511	4.01	0.00019	0.001
Tfbs_Sydh_K562_Max_Iggrab	4562624	12	2.83047	4	0.00015	0.00095
Tfbs_Sydh_K562_Ubtfsab1404509_Iggmus	2897510	9	3.34279	3.99	0.00024	0.0012
Tfbs_Haib_K562_Yy1_V0416101	1955023	7	3.85334	3.94	0.00037	0.0017
Tfbs_Haib_K562_Ctcflsc98982_V0416101	763594	4	5.63753	3.94	0.00068	0.0028
Tfbs_Sydh_K562_Cfos	777913	4	5.53376	3.89	0.00074	0.0029
Tfbs_Sydh_K562_Pol2_Ifna6h	3117811	9	3.10659	3.73	0.00043	0.0019
Tfbs_Sydh_K562_Pol2_Ifna30	3127974	9	3.0965	3.72	0.00044	0.0019
Tfbs_Sydh_K562_Irf1_Ifna6h	1232266	5	4.36674	3.66	0.0009	0.0034
Tfbs_Sydh_K562_Mazab85725_Iggrab	5047687	12	2.55847	3.61	0.00041	0.0019
Tfbs_Uw_K562_Creb1	2743054	8	3.13868	3.54	0.00075	0.0029
Tfbs_Haib_K562_Fosl1sc183_V0416101	885812	4	4.85971	3.54	0.0013	0.0047
Tfbs_Sydh_K562_Cmyc_Ifng30	5168436	12	2.4987	3.51	0.00052	0.0022
Tfbs_Haib_K562_Thap1sc98174_V0416101	582776	3	5.54002	3.36	0.0021	0.0068
Tfbs_Sydh_K562_Nfyb	960274	4	4.48287	3.33	0.0019	0.0064
Tfbs_Haib_K562_Atf3_V0416101	1458216	5	3.69011	3.19	0.0021	0.0068
Tfbs_Haib_K562_Ets1_V0416101	1970626	6	3.27671	3.16	0.002	0.0068
Tfbs_Sydh_K562_Cmyc_Ifng6h	3717816	9	2.60523	3.13	0.0017	0.0059
Tfbs_Sydh_K562_Atf106325	1562619	5	3.44357	3	0.003	0.0089
Tfbs_Sydh_K562_Setdb1_Ucd	692997	3	4.65888	2.96	0.0038	0.011
Tfbs_Broad_K562_Chd1a301218a	2697011	7	2.79323	2.94	0.0029	0.0088
Tfbs_Sydh_K562_Cmyc_Ifna6h	2130934	6	3.03021	2.93	0.0032	0.0092
Tfbs_Sydh_K562_Cmyc_Ifna30	1620573	5	3.32042	2.91	0.0036	0.01
Tfbs_Broad_K562_Plu1	3987812	9	2.42884	2.9	0.0028	0.0087
Tfbs_Sydh_K562_Pol2s2_Iggrab	1664854	5	3.2321	2.83	0.0041	0.011
Tfbs_Haib_K562_Pol2_V0416101	7764831	14	1.94038	2.81	0.0027	0.0085
Tfbs_Sydh_K562_Jund_Iggrab	4181810	9	2.31617	2.74	0.004	0.011
Tfbs_Broad_K562_Sap3039731	2899524	7	2.59814	2.72	0.0046	0.012
Tfbs_Sydh_K562_Chd2ab68301_Iggrab	1227751	4	3.50624	2.72	0.0054	0.014
Tfbs_Sydh_K562_Mxi1af4185_Iggrab	1239617	4	3.47267	2.69	0.0056	0.014
Tfbs_Sydh_K562_Cebpb_Iggrab	3630983	8	2.37114	2.64	0.0052	0.013
Tfbs_Broad_K562_Hdac6a301341a	125558	1	8.57131	2.59	0.0062	0.015
Tfbs_Sydh_K562_Irf1_Ifng30	1842144	5	2.92104	2.57	0.0067	0.016
Tfbs_Sydh_K562_Cmyc_Iggrab	4412648	9	2.195	2.56	0.0059	0.015
Tfbs_Sydh_K562_Cjun	834592	3	3.86846	2.55	0.0074	0.017
Tfbs_Haib_K562_Mef2a_V0416101	457810	2	4.7015	2.43	0.0088	0.021
Tfbs_Sydh_K562_Stat2_Ifna30	467913	2	4.59998	2.39	0.0094	0.021
Tfbs_Sydh_K562_Corestsc30189_Iggrab	3983181	8	2.16148	2.35	0.0094	0.021
Tfbs_Uchicago_K562_Efos	970648	3	3.32622	2.24	0.012	0.027
Tfbs_Sydh_K562_Znf263_Ucd	515788	2	4.17302	2.21	0.012	0.027
Tfbs_Sydh_K562_Tf3c110	162405	1	6.62662	2.19	0.01	0.022
Tfbs_Sydh_K562_Ccnt2	4239052	8	2.03101	2.16	0.014	0.029
Tfbs_Broad_K562_Phf8a301772a	5920706	10	1.81768	2.07	0.016	0.034
Tfbs_Sydh_K562_Hmgn3	3721575	7	2.02424	2	0.019	0.039
Tfbs_Haib_K562_Nr2f2sc271940_V0422111	2375284	5	2.26541	1.94	0.021	0.042
Tfbs_Haib_K562_Rad21_V0416102	1739604	4	2.47458	1.92	0.022	0.042
Tfbs_Sydh_K562_Tal1sc12984_Iggmus	2407860	5	2.23476	1.9	0.023	0.043
Tfbs_Sydh_K562_Nrf1_Iggrab	618478	2	3.48014	1.89	0.02	0.04
Tfbs_Haib_K562_Hdac2sc6296_V0416102	646597	2	3.3288	1.82	0.022	0.042
Tfbs_Sydh_K562_Stat1_Ifna6h	214399	1	5.0196	1.8	0.017	0.035
Tfbs_Haib_K562_Cebpbsc150_V0422111	2548163	5	2.11171	1.77	0.029	0.054
Tfbs_Haib_K562_Cbx3sc101004_V0422111	3302146	6	1.95545	1.75	0.031	0.056
Tfbs_Haib_K562_Trim28sc81411_V0422111	1881560	4	2.28788	1.74	0.029	0.054
Tfbs_Sydh_K562_Stat2_Ifna6h	243353	1	4.42237	1.63	0.022	0.042
Tfbs_Haib_K562_Pmlsc71910_V0422111	3471902	6	1.85984	1.61	0.039	0.07
Tfbs_Broad_K562_Rbbp5a300109a	4376644	7	1.72127	1.54	0.045	0.075
Tfbs_Sydh_K562_Bhlhe40nb100_Iggrab	2817744	5	1.90968	1.53	0.044	0.074
Tfbs_Sydh_K562_Ubfsc13125_Iggmus	1420612	3	2.27267	1.49	0.042	0.073
Tfbs_Sydh_K562_Znf143_Iggrab	2888110	5	1.86315	1.47	0.049	0.079
Tfbs_Sydh_K562_Cjun_Ifna30	865168	2	2.48783	1.35	0.046	0.076
Tfbs_Haib_K562_Ctcfc_Pcr1x	3035156	5	1.77288	1.35	0.059	0.095
Tfbs_Sydh_K562_Stat1_Ifng6h	338318	1	3.18102	1.23	0.04	0.07
Tfbs_Sydh_K562_Usf2_Iggrab	340313	1	3.16237	1.22	0.04	0.07
Tfbs_Uchicago_K562_Ejund	4081937	6	1.58189	1.19	0.079	0.12
Tfbs_Haib_K562_Zbtb33_Pcr1x	353273	1	3.04636	1.18	0.043	0.073
Tfbs_Sydh_K562_Setdb1_Mnased_Ucd	355126	1	3.03046	1.17	0.043	0.073
Tfbs_Sydh_K562_Smc3ab9263_Iggrab	1843100	3	1.75172	1.01	0.091	0.14
Tfbs_Haib_K562_Srf_V0416101	430666	1	2.49891	0.953	0.061	0.097
Tfbs_Sydh_K562_Ctcfb_Iggrab	3667802	5	1.46709	0.904	0.12	0.18
Tfbs_Sydh_K562_E2f6_Ucd	2808735	4	1.53264	0.892	0.12	0.17
Tfbs_Sydh_K562_Tblr1nb600270_Iggrab	1181738	2	1.82138	0.873	0.096	0.15
Tfbs_Haib_K562_Stat5asc74442_V0422111	1186699	2	1.81376	0.867	0.097	0.15
Tfbs_Sydh_K562_Pol2_Iggmus	2843706	4	1.51379	0.866	0.12	0.18
Tfbs_Sydh_K562_P300_Iggrab	2984864	4	1.4422	0.765	0.14	0.2
Tfbs_Sydh_K562_Pol2s2	539114	1	1.99623	0.71	0.089	0.14
Tfbs_Broad_K562_Pol2b	3186980	4	1.35074	0.629	0.17	0.24
Tfbs_Broad_K562_Hdac1sc6298	3304363	4	1.30276	0.553	0.19	0.27
Tfbs_Haib_K562_Gata2sc267_Pcr1x	1614583	2	1.3331	0.416	0.19	0.27
Tfbs_Uchicago_K562_Ejunb	1642526	2	1.31042	0.391	0.2	0.27
Tfbs_Sydh_K562_Mafkab50322_Iggrab	1664678	2	1.29298	0.372	0.2	0.27
Tfbs_Haib_K562_Bclaf101388_Pcr1x	761969	1	1.41239	0.35	0.16	0.23
Tfbs_Broad_K562_Ctcf	5696888	6	1.13346	0.331	0.27	0.36
Tfbs_Uta_K562_Ctcf	2754516	3	1.17211	0.285	0.25	0.33
Tfbs_Broad_K562_Hdac2a300705a	888070	1	1.21184	0.195	0.2	0.27
Tfbs_Sydh_K562_Tblr1ab24550_Iggrab	893899	1	1.20394	0.188	0.2	0.27
Tfbs_Sydh_K562_Cjun_Ifng30	977267	1	1.10123	0.0976	0.23	0.31
Tfbs_Sydh_K562_Kap1_Ucd	1071905	1	1.004	0.00405	0.26	0.34
Tfbs_Sydh_K562_Maff_Iggrab	2146503	2	1.00274	0.00398	0.32	0.41
Tfbs_Uw_K562_Ctcf	3246859	3	0.994373	-0.0102	0.64	0.74
Tfbs_Sydh_K562_Brf1	9956	0	0	-0.0962	0.99	0.99
Tfbs_Sydh_K562_Pol3	21394	0	0	-0.141	0.98	0.99
Tfbs_Sydh_K562_Bdp1	28363	0	0	-0.162	0.97	0.99
Tfbs_Sydh_K562_Znf274_Ucd	54306	0	0	-0.225	0.95	0.97
Tfbs_Haib_K562_Tead4sc101184_V0422111	3797675	3	0.850149	-0.296	0.52	0.63
Tfbs_Sydh_K562_Brf2	102024	0	0	-0.308	0.91	0.93
Tfbs_Sydh_K562_Nelfe	102058	0	0	-0.308	0.91	0.93
Tfbs_Sydh_K562_Rpc155	134538	0	0	-0.354	0.88	0.92
Tfbs_Sydh_K562_Tr4_Ucd	137513	0	0	-0.358	0.88	0.92
Tfbs_Haib_K562_Bcl3_Pcr1x	147702	0	0	-0.371	0.87	0.92
Tfbs_Broad_K562_Ezh239875	157378	0	0	-0.383	0.86	0.92
Tfbs_Sydh_K562_Irf1_Ifna30	163134	0	0	-0.39	0.86	0.92
Tfbs_Sydh_K562_Atf3	204447	0	0	-0.437	0.83	0.89
Tfbs_Sydh_K562_Nfe2	225837	0	0	-0.459	0.81	0.88
Tfbs_Sydh_K562_Stat1_Ifng30	265640	0	0	-0.498	0.78	0.85
Tfbs_Broad_K562_P300	271709	0	0	-0.504	0.78	0.85
Tfbs_Sydh_K562_Sirt6	279806	0	0	-0.512	0.77	0.85
Tfbs_Sydh_K562_Rfx5_Iggrab	336335	0	0	-0.561	0.73	0.82
Tfbs_Uchicago_K562_Ehdac8	385416	0	0	-0.601	0.7	0.79
Tfbs_Sydh_K562_Bach1sc14700_Iggrab	430791	0	0	-0.636	0.67	0.76
Tfbs_Sydh_K562_Znf274m01_Ucd	461028	0	0	-0.658	0.65	0.74
Tfbs_Sydh_K562_Ini1_Iggmus	465083	0	0	-0.661	0.65	0.74
Tfbs_Sydh_K562_Gata1_Ucd	475201	0	0	-0.668	0.64	0.74
Tfbs_Uchicago_K562_Egata2	2123284	1	0.506855	-0.711	0.41	0.51
Tfbs_Sydh_K562_Gtf2b	547066	0	0	-0.718	0.6	0.71
Tfbs_Sydh_K562_Cjun_Ifna6h	601814	0	0	-0.753	0.57	0.68
Tfbs_Sydh_K562_Brg1_Iggmus	652970	0	0	-0.785	0.54	0.65
Tfbs_Sydh_K562_Cjun_Ifng6h	797642	0	0	-0.869	0.47	0.58
Tfbs_Sydh_K562_Gtf2f1ab28179_Iggrab	798609	0	0	-0.87	0.47	0.58
Tfbs_Sydh_K562_Corestab24166_Iggrab	922854	0	0	-0.937	0.42	0.52
Tfbs_Sydh_K562_Rad21	1058606	0	0	-1	0.37	0.46
Tfbs_Sydh_K562_Gata2_Ucd	1132267	0	0	-1.04	0.34	0.44
Tfbs_Sydh_K562_Arid3asc8821_Iggrab	1249233	0	0	-1.09	0.31	0.4
